# PoreVision: A Program for Enhancing Efficiency and Accuracy in SEM Pore Analyses

**DOI:** 10.1101/2024.09.19.613935

**Authors:** Levi M. Olevsky, Mason Jacques, Katherine R. Hixon

## Abstract

Porous bulk materials are frequently utilized as cell scaffolds in tissue engineering. Previous studies have highlighted the significance of scaffold pore size and pore orientation in influencing cell migration and differentiation. Moreover, there exists a considerable body of research focused on optimizing pore characteristics to enhance scaffold performance. However, current methods for numerical pore characterization typically involve expensive machines or manual size measurements using image manipulation software. In this project, our objective is to develop a user-friendly, versatile, and freely accessible software tool using Python scripting. This tool aims to streamline and objectify pore characterization, thereby accelerating research efforts and providing a standardized framework for researchers working with porous materials. By facilitating quantitative analysis of pore size, shape, and orientation, our software tool will contribute to a more comprehensive understanding of scaffold properties and their impact on cellular behavior. Ultimately, we aim to aid researchers in the field of tissue engineering with a user-friendly tool that enhances the reproducibility and reliability of pore characterization analyses.
