## Supplementary material for "PoreVision: A Program for Enhancing Efficiency and Accuracy in SEM Pore Analyses": Researcher 1 - ImageJ CSV.csv

	Area	Perim.	Feret	Skew	FeretX	FeretY	FeretAngle	MinFeret		Area	Perim.	Feret	Skew	FeretX	FeretY	FeretAngle	MinFeret
1	3147.296	206.889	79.518	1.927	195.5	191.5	86.662	50.625		2864.97885	194.6166167	73.92925	1.752183333	503.6089167	403.82	106.5315333	48.28506667
2	4274.581	240.967	92.615	2.625	305	152.5	89.591	58.964		1058.811153	38.27345107	16.50361155	0.53159155	279.58401	197.4121388	27.76645113	11.29136969
3	4538.898	273.561	117.901	1.697	310.5	168.5	92.895	49.159
4	4755.953	256.218	100.172	1.135	352.5	383.5	79.729	60.54
5	2995.008	203.219	79.451	1.356	46.5	118	124.484	48.018
6	3530.643	220.672	86.275	1.528	459.5	70.5	101.051	52.141
7	3642.671	224.09	87.611	1.372	229.5	339.5	128.254	52.949
8	2594.156	188.909	73.857	0.954	124	149.5	83.83	44.636
9	2307.084	178.683	69.859	1.68	51	372	114.624	42.22
10	1538.639	145.357	56.829	0.87	117	290.5	77.905	34.346
11	3908.739	232.203	90.783	1.598	287	306	112.267	54.866
12	3360.85	205.858	65.547	1.558	366.787	163.706	27.546	65.547
13	2319.337	170.829	55.776	1.726	128	304.5	146.121	52.994
14	2662.423	183.942	62.803	1.298	347	250.5	113.595	54.177
15	2200.307	167.234	57.098	1.113	433.5	364	136.878	49.256
16	3558.65	211.566	67.365	2.26	741.813	249.287	2.334	67.365
17	5398.366	264.42	95.28	1.924	922	174.5	91.193	72.322
18	1561.395	142.133	51.216	1.668	786	353.5	125.538	38.875
19	2349.094	174.406	62.845	1.638	674	58.5	126.87	47.702
20	2455.871	178.116	64.181	0.9	882	92.5	88.819	48.716
21	2877.728	193.114	69.586	1.394	583	101	114.128	52.819
22	2870.726	202.655	81.367	1.594	771	152.5	90	45.069
23	3199.809	200.911	65.731	2.122	612.5	354.5	118.887	62.189
24	2489.13	190.525	77.714	2.092	620.5	209	101.788	40.707
25	787.699	107.48	43.84	2.411	653	262.5	95.194	22.964
26	4246.574	248.986	101.56	1.58	761	280	103.946	53.198
27	4090.785	226.408	72.091	1.241	930.276	295.561	2.231	72.091
28	1552.643	146.947	57.795	2.056	523.5	286	95.254	34.276
29	3243.57	212.073	83.409	1.298	676.5	348.5	111.886	49.466
30	2083.027	170.202	66.941	1.441	927	126.5	108.435	39.7
31	2189.804	171.304	64.984	1.921	142	503.5	112.126	42.982
32	2825.215	205.863	85.254	2.347	264	657	111.389	42.176
33	2515.386	185.435	72.191	2.338	245	562.5	117.269	44.211
34	2762.199	194.754	75.819	1.79	346	549	119.249	46.432
35	2450.62	180.464	68.06	2.45	183.5	714	117.81	45.77
36	2091.779	163.4	57.098	2.651	20	637	100.008	46.698
37	3308.337	204.91	71.603	0.856	416	475	106.091	58.561
38	2020.011	165.443	63.51	2.624	293.5	626.5	112.023	40.582
39	3002.009	194.061	61.791	0.808	223.159	530.646	82.394	61.791
40	3184.055	213.707	86.115	2.553	355.5	497	136.868	47.107
41	2058.521	171.756	69.21	2.603	425.5	719	121.715	37.86
42	1458.119	144.588	58.263	1.335	481.5	713.5	102.458	31.872
43	2634.416	194.272	78.283	2.403	475.5	579.5	120.466	42.823
44	4148.549	228.711	76.488	0.977	114	586	139.56	69.065
45	2310.584	182.792	74.055	1.877	84	457.5	108.759	39.751
46	3782.707	219.83	77.251	1.482	568.5	569	137.429	62.343
47	4999.265	252.819	88.844	2.742	658.5	706	121.915	71.699
48	1907.983	155.802	54.751	1.859	649	526	115.017	44.185
49	4892.488	260.567	102.237	2.296	765.5	517.5	122.045	61.097
50	4565.155	251.145	98.54	1.478	889	457	107.583	58.888
51	2221.312	175.683	68.932	1.975	855	666.5	116.811	41.194
52	1018.758	119.039	46.706	1.82	789	623	105.611	27.912
53	1934.239	163.568	64.178	2.044	532.5	503.5	98.297	38.353
54	2342.092	180.22	70.712	1.752	928	555.5	117.284	42.257
55	2926.74	212.476	89.119	0.92	968	502.5	118.848	41.9
56	1127.285	119.537	41.655	1.34	586.5	726	122.681	34.29
57	2198.556	174.627	68.636	2.19	699.5	675	116.318	40.792
58	3891.234	261.364	115.101	2.368	816	424	115.534	43.012
59	3392.358	226.087	93.722	1.192	703	565.5	161.053	46.188
60	1197.303	134.2	55.631	2.084	922	435.5	115.346	27.416
