## Supplementary material for "PoreVision: A Program for Enhancing Efficiency and Accuracy in SEM Pore Analyses": Researcher 2 - ImageJ CSV.csv

	Area	Perim.	Feret	Skew	FeretX	FeretY	FeretAngle	MinFeret		Area	Perim.	Feret	Skew	FeretX	FeretY	FeretAngle	MinFeret
1	2902.641	203.462	81.712	2.44	284	308.667	117.121	45.221		1385.332417	134.50835	54.29085	2.910683333	516.2222	388.3611167	106.4485167	29.09866667
2	527.431	86.241	34.635	2.842	366.667	240	129.806	19.168		1065.415554	48.42847925	19.21756853	1.517244006	266.3674139	214.1480696	31.110696	13.22090687
3	817.695	107.942	43.35	2.611	390	66	59.237	23.991
4	161.061	47.673	19.146	3.369	466.667	183.333	103.393	10.596
5	391.149	74.728	30.011	5.51	234.667	138	124.16	16.609
6	2214.148	185.909	78.396	4.051	226	344.667	134.542	36.041
7	1408.843	146.274	60.94	1.495	52	376.667	111.337	29.446
8	769.908	117.736	52.2	1.618	449.333	268	99.782	18.787
9	1199.994	143.986	63.071	7.41	308	262.667	115.844	24.252
10	881.412	113.876	46.536	0.968	374	159.333	82.333	24.21
11	846.014	116.489	49.667	2.008	440	128.667	90	21.763
12	1093.8	142.785	64.012	3.475	126.667	142	86.028	21.568
13	403.538	81.854	35.343	5.099	178	78	72.474	14.607
14	396.458	75.516	30.48	2.451	82	120	81.634	16.578
15	169.911	49.653	20.399	2.263	396	202.667	90	10.405
16	3384.054	206.236	65.668	2.063	744	254.667	16.477	65.668
17	1132.738	122.182	44.884	5.424	788.667	352.667	119.604	32.421
18	5874.307	278.095	102.974	2.081	911.333	171.333	100.923	72.828
19	1311.498	131.302	48.619	8.16	672	63.333	141.667	34.385
20	1092.03	138.122	60.726	2.625	882.667	94	83.29	22.896
21	729.2	96.012	32.708	3.786	940	43.333	102.529	28.357
22	633.625	139.482	66.796	1.209	789.333	103.333	100.713	12.345
23	1766.363	154.36	59.291	1.814	569.333	394.667	158.039	37.818
24	697.342	101.117	41.268	3.353	652	293.333	81.347	21.572
25	2599.987	182.619	64.654	2.745	948	320	63.083	51.254
26	230.087	66.644	30.116	1.485	824	147.333	103.627	9.641
27	1056.632	122.354	48.982	1.799	624	239.333	84.806	27.404
28	1895.566	166.512	67.987	4.338	767.333	160	97.496	35.483
29	904.42	112.148	43.882	3.388	743.333	44.667	75.964	26.452
30	463.715	80.33	31.432	3.336	713.333	329.333	106.39	18.947
31	1750.434	165.427	69.842	2.334	844.667	631	139.635	31.947
32	927.429	120.539	50.834	3.281	917.333	441	137.121	23.363
33	2665.474	195.968	79.353	3.393	559.333	573	152.003	42.671
34	1104.419	140.383	62.116	1.562	684	499.667	133.264	22.612
35	653.094	107.943	47.762	2.813	601.333	479	111.801	17.387
36	1231.852	134.571	54.853	0.981	642	529	129.094	28.805
37	1523.886	159.355	68.986	2.373	919.333	559	135	28.154
38	426.547	75.785	28.958	2.291	995.333	541.667	117.35	18.757
39	4695.552	249.262	93.131	3.591	663.333	699.667	109.47	64.28
40	2217.688	175.143	68.66	1.484	550.667	689.667	5.932	41.144
41	318.583	69.3	28.958	2.592	588	620.333	117.35	13.825
42	1490.258	142.008	54.688	4.884	531.333	504.333	98.393	34.614
43	2315.033	199.475	87.193	1.681	704.667	575.667	170.634	33.898
44	1635.39	150.888	59.582	4.243	848.667	673.667	135.603	34.885
45	1063.712	128.569	54.066	2.48	746	480.333	138.991	25.148
46	1561.054	149.162	59.8	6.629	139.333	506.667	125.34	33.293
47	470.794	77.059	24.992	2.924	348.667	474	152.526	24.077
48	922.119	114.673	46.026	2.318	308	487.333	115.084	25.524
49	246.016	59.499	23.881	1.467	263.333	497.333	68.199	13.244
50	1906.185	173.866	73.844	2.184	243.333	561.333	114.102	32.919
51	1150.437	125.885	49.062	1.918	482.667	716	102.529	29.943
52	2049.547	174.498	71.67	2.258	341.333	556	130.986	36.593
53	2589.368	200.67	84.5	3.37	261.333	656	115.489	39.082
54	1973.442	157.783	53.282	3.99	400	464.667	87.138	47.103
55	1010.615	115.964	43.314	0.539	390.667	735.333	47.49	29.921
56	265.485	63.111	26.19	2.322	154.667	686	118.301	12.853
57	1635.39	149.791	58.416	1.046	428.667	721.333	120.069	35.583
58	2706.181	197.916	80.363	3.102	360	496.667	132.316	42.792
59	1690.257	161.721	67.894	3.309	86	460	109.855	31.799
60	968.137	142.648	65.35	2.066	26	756	82.2	18.991
