## Supplementary material for "PoreVision: A Program for Enhancing Efficiency and Accuracy in SEM Pore Analyses": Researcher 3 - ImageJ CSV.csv

	Area	Perim.	Feret	Skew	FeretX	FeretY	FeretAngle	MinFeret
1	6379	297	116	2	282	68	115	70
2	2356	181	71	2	308	261	113	42
3	2750	195	76	2	192	128	102	46
4	5965	287	112	1	308	169	97	67
5	2040	161	56	2	133	302	138	46
6	4310	240	91	1	353	379	78	60
7	2872	208	86	3	229	335	127	43
8	2888	195	72	2	376	127	124	51
9	1711	163	68	2	70	350	120	32
10	2169	170	64	1	106	205	121	43
11	891	124	54	2	445	269	112	21
12	2305	215	98	3	95	268	97	30
13	1139	140	61	3	125	145	88	24
14	1550	146	57	3	36	160	129	35
15	3406	207	68	2	752	227	124	63
16	777	105	41	4	617	205	115	24
17	1744	156	62	4	672	57	127	36
18	6944	303	114	2	906	166	107	78
19	4384	241	90	2	751	281	117	62
20	1830	179	79	2	676	350	115	30
21	5426	308	136	2	585	222	111	51
22	2871	211	89	1	791	169	116	41
23	2706	186	66	2	580	117	139	53
24	1562	142	50	2	784	355	141	40
25	1464	145	58	1	521	291	110	32
26	2721	186	65	2	608	357	132	53
27	2805	226	101	3	662	217	108	36
28	4180	235	87	2	691	200	84	61
29	1214	126	47	2	788	63	110	33
30	1434	161	72	2	875	39	102	25
31	2582	217	96	3	256	654	123	34
32	4186	241	95	2	168	711	145	57
33	2301	178	70	2	404	565	103	42
34	2630	191	75	2	242	564	120	45
35	2491	179	64	2	141	505	121	50
36	685	101	41	6	311	488	105	21
37	4155	263	113	1	53	643	131	47
38	1254	130	50	1	477	717	110	32
39	2150	170	65	2	285	630	127	42
40	1302	132	51	2	180	634	107	33
41	1469	149	62	5	88	461	103	30
42	2993	201	76	2	414	473	105	50
43	559	87	33	2	326	612	146	22
44	2021	160	55	1	215	493	128	47
45	1722	176	78	2	15	544	109	28
46	3965	268	119	3	817	421	115	43
47	3894	248	105	3	763	520	124	47
48	3285	211	80	2	565	567	139	52
49	1751	154	59	3	528	503	106	38
50	4960	258	99	3	658	696	116	64
51	1897	160	61	3	851	670	126	40
52	1737	164	69	2	925	558	126	32
53	1237	138	58	2	919	437	125	27
54	2516	197	83	1	645	527	129	39
55	650	101	42	3	791	624	102	20
56	2281	180	72	1	880	715	123	40
57	5143	256	89	2	714	598	127	73
58	1436	154	66	5	699	678	121	27
59	1493	137	44	2	516	632	133	44
60	977	136	61	1	598	472	111	20
