## Supplementary material for "PoreVision: A Program for Enhancing Efficiency and Accuracy in SEM Pore Analyses": Researcher 4 - ImageJ CSV.csv

	Area	Perim.	Feret	Skew	FeretX	FeretY	FeretAngle	MinFeret
1	7529.392	325.800	129.564	1.311	288.000	56.000	104.036	74.122
2	173.149	49.986	19.879	1.492	465.500	184.000	107.241	11.372
3	1037.177	114.337	38.780	1.680	415.000	84.000	68.199	33.952
4	900.030	113.826	45.943	1.517	182.500	331.000	130.956	24.987
5	3382.397	210.730	78.004	1.929	196.500	128.000	92.886	55.218
6	802.312	102.350	37.886	1.464	422.500	358.000	71.878	26.819
7	1959.493	160.797	60.019	1.965	391.000	173.000	76.115	41.537
8	1805.202	154.354	57.614	2.045	37.000	160.500	126.219	39.873
9	702.880	96.146	35.887	1.321	178.500	78.000	75.203	24.837
10	2424.080	180.583	68.818	1.304	309.000	261.500	115.346	44.923
11	204.007	52.248	19.911	2.284	234.500	267.000	80.538	12.998
12	3370.397	223.421	91.826	1.728	223.500	334.500	131.532	46.766
13	2254.360	169.766	59.376	1.701	127.500	301.000	145.784	48.458
14	1122.894	120.057	41.990	0.948	390.500	276.000	120.964	34.269
15	1762.344	152.131	56.122	1.843	425.000	372.000	163.045	40.089
16	2410.365	182.670	71.610	1.163	926.500	121.500	104.290	42.913
17	1313.186	131.983	49.569	2.972	787.500	351.500	123.690	33.726
18	828.027	113.029	47.249	2.133	653.500	295.500	86.028	22.521
19	1978.351	163.767	62.875	1.517	572.500	391.000	148.627	40.159
20	1926.921	161.640	62.059	3.102	669.000	58.500	136.710	39.638
21	2885.238	214.725	91.421	1.678	793.500	164.500	111.420	40.315
22	2499.511	178.573	61.217	1.801	580.500	113.000	131.532	52.328
23	896.601	118.624	49.965	3.190	629.000	180.500	121.608	23.082
24	2994.956	206.876	83.150	1.354	672.500	349.000	116.162	45.889
25	3546.974	211.719	71.009	2.249	751.000	270.500	55.138	63.719
26	927.459	111.822	42.649	2.635	936.500	72.000	72.121	27.774
27	1138.323	123.646	47.159	2.548	742.000	46.500	76.350	30.711
28	3629.263	217.847	79.893	1.326	940.000	271.500	123.299	57.963
29	2130.928	177.304	72.680	3.199	766.500	159.000	97.765	37.383
30	2007.495	171.147	69.709	1.583	875.500	40.000	104.689	36.707
31	949.746	117.598	47.898	2.270	308.500	486.500	111.656	25.222
32	2840.665	215.317	92.540	2.721	259.500	653.500	117.834	39.096
33	2134.356	167.083	61.416	2.710	140.000	503.500	121.487	44.291
34	2208.073	169.935	62.465	1.953	385.000	423.000	123.024	45.047
35	2208.073	179.231	73.194	3.131	243.500	564.000	116.565	38.174
36	1237.755	128.771	49.100	1.640	481.500	717.500	106.260	32.001
37	401.156	73.046	27.852	1.049	154.000	685.000	119.578	18.153
38	3526.402	211.635	72.797	2.659	178.000	710.000	131.719	61.750
39	1397.189	135.216	49.858	3.271	408.000	505.000	150.068	35.661
40	1392.046	135.216	49.858	3.705	432.000	728.500	119.932	35.661
41	2249.217	171.818	63.354	1.604	403.500	567.500	103.749	45.314
42	1734.914	159.689	65.289	2.484	81.500	465.000	116.822	33.906
43	1837.775	154.215	55.136	1.537	99.500	430.000	132.594	42.675
44	900.030	106.757	36.644	1.252	40.500	678.000	131.379	31.234
45	2806.378	187.963	62.331	0.857	212.500	489.000	126.027	57.315
46	2240.645	172.329	64.626	2.145	851.000	667.500	129.657	44.151
47	4899.590	254.853	95.574	2.984	656.500	700.000	119.550	65.293
48	1978.351	162.283	60.859	2.166	528.500	503.500	101.793	41.577
49	1114.323	119.496	41.265	3.594	990.000	690.500	138.215	34.691
50	3368.683	214.007	82.521	2.150	560.500	571.000	148.958	52.029
51	1040.606	119.002	45.887	1.476	644.000	530.000	132.109	28.932
52	678.880	120.402	55.341	2.779	598.000	476.000	117.474	15.678
53	3486.972	217.666	83.789	1.422	642.000	581.000	135.317	53.100
54	2621.229	211.232	92.103	1.624	703.500	571.500	166.853	36.267
55	4009.847	261.201	113.891	2.621	817.000	423.000	116.270	44.846
56	1872.062	165.464	67.402	2.431	927.000	556.500	119.055	35.477
57	4525.864	242.685	88.027	1.167	730.500	654.000	149.621	65.709
58	1764.058	164.203	68.568	2.394	848.500	627.000	132.678	32.824
59	4632.153	265.927	111.046	2.607	757.000	515.500	127.816	53.159
60	1398.903	140.576	56.172	1.675	918.000	434.500	126.469	31.626
