## Supplementary material for "PoreVision: A Program for Enhancing Efficiency and Accuracy in SEM Pore Analyses": Researcher 5 - ImageJ CSV.csv

	Area	Perim.	Feret	Skew	FeretX	FeretY	FeretAngle	MinFeret		Area	Perim.	Feret	Skew	FeretX	FeretY	FeretAngle	MinFeret
1	3130.185	201.683	73.684	2.161	261.184	246.052	90	53.947		2607.593333	183.6281167	72.98485	2.101366667	490.42935	380.4201333	112.4195667	41.02908333
2	2714.674	238.293	109.21	1.919	130.263	456.578	90	31.579		2080.325994	67.68368967	28.13127785	0.816818798	292.4060962	190.1886169	23.09613143	17.83831858
3	782.546	99.38	34.21	2.306	380.263	389.473	90	28.947
4	716.757	98.476	38.158	0.744	490.789	350	90	23.684
5	715.026	95.254	32.895	2.535	467.105	116.447	0	27.632
6	2693.899	208.669	89.474	1.211	608.552	168.421	90	38.158
7	7517.293	314.592	117.105	1.363	392.105	194.737	90	81.579
8	3273.883	212.919	83.436	1.908	228	336.5	127.954	50.062
9	1753.804	155.556	60.957	1.853	38	157.5	124.891	36.574
10	1823.056	158.642	62.167	1.572	427.5	359.5	140.583	37.3
11	983.377	163.727	77.723	1.53	35.5	286	105.213	16.127
12	6436.963	316.75	133.577	1.668	274.5	59	116.313	61.397
13	1140.925	133.52	56.307	1.016	141.5	287.5	83.29	25.881
14	711.563	94.801	32.156	1.207	401	255.5	120.763	28.148
15	1674.164	171.833	75.684	1.732	127	92	91.494	28.259
16	2044.662	189.469	83.451	2.555	618.5	203	104.146	31.16
17	3836.555	219.713	72.261	1.391	748.5	222.5	123.111	67.619
18	1132.268	151.266	68.938	1.846	805	105.5	103.241	20.816
19	7022.142	299.872	105.804	1.407	905	170.5	111.14	84.568
20	1537.392	166.751	74.144	1.663	867	41	116.338	26.248
21	1968.485	164.154	63.421	2.019	582	113.5	126.989	39.754
22	1222.296	129.079	49.87	2.917	785.5	350.5	126.416	31.26
23	2593.483	188.223	72.72	3.154	604.5	353.5	131.332	45.583
24	9812.993	365.638	141.265	1.367	891	311.5	120.506	88.548
25	1855.951	159.177	61.498	3.393	673	55.5	124.54	38.549
26	4624.295	250.757	96.88	1.972	677	201	68.488	60.727
27	966.064	115.241	44.523	1.669	661	311	124.16	27.908
28	1849.025	158.876	61.382	1.844	926	126	109.406	38.476
29	3308.509	204.32	68.148	1.785	946	273	120.774	61.892
30	5043.269	269.602	109.016	1.489	545.5	119.5	71.346	58.914
31	924.513	136.049	61.856	1.556	598	470.5	113.839	18.995
32	4210.515	290.764	132.199	3.055	669	399	114.397	40.595
33	8632.248	354.484	144.181	2.275	878.5	554	112.821	76.307
34	4806.081	249.347	89.474	2.025	717	593	118.072	68.628
35	3045.352	206.571	81.844	2.278	561.5	571.5	143.499	47.4
36	3066.127	248.916	113.313	5.228	816	424	118.053	34.493
37	718.488	101.042	40.18	2.015	793	623	92.816	22.991
38	1871.532	162.521	64.628	2.086	552.5	677.5	165.256	36.979
39	2319.938	171.04	58.43	1.415	849.5	671.5	125.838	50.341
40	1168.626	121.632	41.552	2.154	956	445	113.318	35.799
41	867.38	104.864	35.824	2.24	684.5	527.5	134.256	30.864
42	1033.584	131.676	57.127	1.617	745.5	479	141.546	23.068
43	1859.413	166.252	68.427	2.291	924.5	558	123.232	34.662
44	2354.564	192.442	81.499	1.885	673.5	351.5	116.358	36.788
45	306.44	68.985	29.215	2.875	587	620.5	125.838	13.188
46	7456.697	315.46	119.106	1.475	189.5	400.5	106.032	79.844
47	1641.27	173.144	77.089	1.378	183.5	527	111.529	27.079
48	2281.85	204.585	91.087	3.189	253	656	125.297	31.996
49	2264.537	188.667	79.811	2.485	345	546.5	119.1	36.199
50	3417.581	212.714	79.166	1.527	412	472.5	111.448	55.226
51	579.985	87.765	32.664	3.986	128.5	686.5	124.33	22.786
52	2442.86	175.224	56.521	1.579	13	643.5	129.806	55.061
53	1804.012	150.5	48.546	2.711	28	425.5	116.565	47.291
54	1769.386	165.485	69.675	3.738	89	456	100.886	32.243
55	2254.149	187.385	78.895	3.356	242	558	114.642	36.51
56	2352.833	175.149	64.144	2.108	392.5	419	111.038	46.708
57	1719.178	160.076	65.872	1.717	96	418.5	124.007	33.394
58	604.223	92.376	36.777	2.97	50	618.5	137.175	20.962
59	2122.57	172.65	68.737	0.789	72.5	688	95.492	39.177
60	1674.164	153.689	61.188	2.883	286.5	631	126.254	34.875
