## Supplementary material for "PoreVision: A Program for Enhancing Efficiency and Accuracy in SEM Pore Analyses": Researcher 1 - PoreVision CSV.csv

Pore Number	Area ( µm²)	Perimeter ( µm)	Isoperimetric Ratio	Orientation Vectors - X	Orientation Vectors - Y	Center - X	Center - Y	Feret Diameter Minimum (from fitted ellipse) ( µm)	Feret Diameter Maximum (from fitted ellipse) ( µm)	Save Profile	PoreVision Output:
1	4884.91155	538.1968944	0.211925977	12	-32	834	449	47.81944521	135.1444466	1	Here are some useful area stats about these pores:	110.5560452
2	6360.874089	645.9355703	0.191579158	10	-16	898	604	73.03589359	122.7433826	1	Image Used: C:/Users/Hixon Lab/Desktop/Pore Measurement Test Image.png	122.0053832
3	2511.550468	328.3773181	0.292688373	19	-4	736	577	39.8956668	90.56111982	1	Extracted Scale: 200 microns	168.111342
4	4535.275754	485.515053	0.241773203	13	-17	779	548	57.0858617	112.3157526	1	Pixel/µm² ratio: 1.665	127.4053566
5	2665.556712	290.499462	0.396923787	8	-12	660	601	52.66655214	91.5306239	1	Minimum: 332.986 µm²	123.6900675
6	3171.69615	314.1680373	0.403810346	9	-7	587	587	56.70938307	84.46839363	1	Maximum: 6360.874 µm²	142.1250163
7	3618.730489	469.7940653	0.206039768	2	-9	443	728	58.15667429	83.29592797	1	Mean: 1608.233 µm²	102.5288077
8	2427.471384	222.1503492	0.618115996	12	-14	859	641	38.49901015	86.97624945	1	Median: 1281.165 µm²	130.6012946
9	2448.283039	296.4166058	0.350159915	7	-11	893	738	43.67738293	76.5846597	1	Standard Deviation: 1138.903 µm²	122.4711923
10	5994.58897	563.430893	0.237294659	9	-22	916	361	67.54760742	130.3506568	1	Mean Perimeter: 217.514 µm	112.2490237
11	5416.024974	467.3431043	0.311615351	2	25	918	205	65.52962765	131.637652	1	Mean IPR: 0.4503	85.42607874
12	1808.949011	179.9207726	0.702220615	7	-5	658	544	38.49167855	62.06189063	1	Mean Pore Density: 181.005 pores/mm²	144.4623222
13	800.8324662	128.6969219	0.607596433	0	9	835	592	23.16182536	48.00580917	1	Mean Feret Diameter (minimum): 34.384 µm	90
14	1612.486993	269.7246165	0.27852547	3	-5	979	524	39.56631814	55.55628131	1	Mean Feret Diameter (maximum): 62.819 µm	120.9637565
15	1995.421436	218.8138505	0.52371484	8	-13	938	578	35.51681026	75.08110292	1		121.6075022
16	1940.478668	202.7038102	0.593464729	4	-6	865	686	41.95625059	61.77271689	1	Profile #1	123.6900675
17	2725.494277	275.1989915	0.45223218	3	-8	762	672	52.51926053	75.37764518	1	Pore Area Minimum (pixels): 200	110.5560452
18	1836.420395	198.2983734	0.586872376	7	-13	708	697	34.03413342	72.27085729	1	Pore Area Maximum (pixels): 100000	118.3007558
19	1908.844953	260.7303424	0.352855887	9	0	573	683	40.7147143	61.87561527	1	Denoising Strength: 10	0
20	1375.234131	164.3831853	0.639545906	0	1	523	644	41.40047627	45.04439323	1	Denoising Size: 10	90
21	5028.9282	503.5258528	0.249253779	18	-34	694	447	49.48349491	148.2617089	1	CLAHE size: 1	117.897271
22	3508.012487	353.870685	0.352031739	6	-14	765	310	51.31105485	90.78409503	1	Contour Cutoff: 100	113.1985905
23	1300.312175	143.1118547	0.797822487	3	-3	797	366	36.01482022	46.98928341	1		135
24	5221.227888	552.4284267	0.214996048	8	11	382	655	75.95829625	110.2504607	1		53.97262661
25	1712.382934	194.3357054	0.569777838	4	-11	407	590	38.07383383	67.48005529	1		109.9831065
26	2810.405827	250.0187092	0.564981053	12	-15	246	360	43.58226653	92.34944005	1		128.6598083
27	5678.251821	654.0443068	0.166805426	5	-25	201	435	61.08413696	128.4030545	1		101.3099325
28	1723.204995	189.3040992	0.604264071	2	-9	533	525	38.54850769	62.38171977	1		102.5288077
29	5552.549428	535.1734804	0.243620106	12	-13	916	503	77.35833937	123.1054786	1		132.70939
30	2588.969823	293.522876	0.377618223	7	-6	507	254	50.81434188	74.04120661	1		139.3987054
31	624.3496358	110.0062364	0.648340443	3	-5	697	535	22.46097442	36.18790165	1		120.9637565
32	1175.442248	171.4229836	0.502658534	13	-14	699	511	23.53051216	71.80356426	1		132.8789036
33	3462.226847	278.3520897	0.561534458	3	-3	197	728	64.19138262	74.96773504	1		135
34	2673.881374	254.1870293	0.520050154	10	-21	275	683	38.25938809	97.82129103	1		115.4633451
35	2136.940687	225.9296167	0.526085099	9	-15	684	376	37.18284853	82.80048986	1		120.9637565
36	1154.630593	187.6627081	0.411999763	4	7	690	660	31.62895695	54.94615124	1		60.2551187
37	1430.176899	206.0403089	0.423345783	9	-6	996	697	31.33650257	58.30046131	1		146.3099325
38	2787.096774	281.5051879	0.44196625	1	4	958	298	57.49507289	68.60296926	1		75.96375653
39	2774.609781	384.0825735	0.23635379	17	-20	83	670	43.23888471	109.0511593	1		130.3645366
40	5106.347555	374.0730775	0.458571785	6	-16	299	107	62.8164033	106.987098	1		110.5560452
41	3867.637877	377.3558598	0.341313505	2	-13	309	204	60.60616278	96.44425915	1		98.74616226
42	1752.341311	189.6171839	0.612453582	6	-12	319	286	35.80290025	70.22284231	1		116.5650512
43	2357.544225	233.3584675	0.544029668	5	-18	804	191	40.48427459	86.55608146	1		105.524111
44	2299.271592	214.2250132	0.629592841	0	-9	425	504	47.90703558	70.79003119	1		90
45	2274.297607	227.128239	0.554006539	7	-11	357	574	41.22678941	74.4419221	1		122.4711923
46	2671.383975	322.5898584	0.322585439	12	-8	550	479	48.81917154	84.69894901	1		146.3099325
47	2638.917794	281.2458195	0.419240832	4	-10	482	424	51.48677211	79.0899166	1		111.8014095
48	2015.400624	219.0732188	0.52770678	3	4	36	442	45.84478563	59.62979224	1		53.13010235
49	1590.010406	255.6987363	0.30559952	2	-7	52	261	41.50706137	59.84569427	1		105.9453959
50	946.5140479	136.751942	0.636018756	4	-7	109	29	27.78956506	48.17634829	1		119.7448813
51	1945.473465	198.4280575	0.620910514	1	2	24	656	48.36724066	54.11927746	1		63.43494882
52	1714.047867	193.2667672	0.576658165	4	-11	60	397	36.91683123	67.66631588	1		109.9831065
53	2941.935484	263.1813034	0.533743921	1	-10	295	335	53.82348337	77.88994574	1		95.71059314
54	2610.613944	247.9568008	0.533581138	4	-6	625	372	50.32281199	69.02791177	1		123.6900675
55	1539.229969	168.7886221	0.678933188	6	-3	593	403	37.75927144	54.48963781	1		153.4349488
56	2302.601457	281.42922	0.365334146	9	-10	517	360	42.85540181	77.83936531	1		131.9872125
57	2225.182102	228.9530306	0.533436377	2	-15	1004	95	40.83490433	78.4300035	1		97.59464337
58	1144.640999	153.9309205	0.607054145	7	-10	353	708	27.66556524	58.6306172	1		124.9920202
59	676.7950052	133.728528	0.475574851	8	-15	607	495	16.24314954	58.38698356	1		118.0724869
60	1608.324662	197.9315724	0.515885636	1	-10	526	308	35.48803268	59.19855918	1		95.71059314
61	2290.114464	221.653864	0.585755588	4	-20	627	233	36.15394346	86.86832551	1		101.3099325
62	2807.908429	332.1028692	0.319924536	1	-11	197	157	48.16695675	77.41785849	1		95.19442891
63	2550.676379	322.9789109	0.307267688	4	-22	465	101	38.40464438	95.66268429	1		100.3048465
64	2238.501561	302.2040655	0.308011308	5	-9	592	127	49.77557767	74.32998657	1		119.0546041
65	3664.516129	430.4045022	0.248583839	3	16	558	83	51.10459851	94.17229437	1		79.38034472
66	517.7939646	88.7349058	0.826376318	1	-2	356	476	23.03507159	29.42974706	1		116.5650512
67	2356.711759	279.4210279	0.379313379	0	-18	770	183	38.16925787	85.83922355	1		90
68	2752.965661	374.0193612	0.247299074	1	-1	768	243	58.14725814	62.05810547	1		135
69	1331.94589	251.1636153	0.265327946	0	-8	595	730	36.87168737	57.0070279	1		90
70	1099.687825	148.1434608	0.629671894	3	-9	487	733	28.49564091	53.38684574	1		108.4349488
71	2941.935484	399.4367603	0.231711158	6	-10	155	518	52.75099724	82.24523237	1		120.9637565
72	1167.117586	171.0561826	0.50124139	3	0	40	477	39.47329367	48.49974601	1		0
73	1972.112383	256.0118209	0.378112893	2	-15	92	480	35.92629217	74.52418666	1		97.59464337
74	1879.708637	224.5475938	0.468471947	5	-2	147	316	43.62886983	58.85181058	1		158.1985905
75	1707.388137	215.4236355	0.462333563	1	8	396	149	38.22326906	59.38402237	1		82.87498365
76	1955.463059	198.611458	0.622946688	1	-7	399	443	43.73504639	61.48699853	1		98.13010235
77	1235.379813	150.4110213	0.686200522	1	4	293	516	36.2396191	48.58297533	1		75.96375653
78	2321.748179	282.1850735	0.366401213	6	-12	253	586	39.84063671	75.8611716	1		116.5650512
79	1198.751301	161.3597713	0.578560016	6	-8	929	452	29.29656244	56.26781833	1		126.8698976
80	3401.456816	410.7523112	0.253346433	15	-22	568	425	43.13790106	111.3007576	1		124.286877
81	1762.330905	184.0131247	0.654033089	6	-7	685	73	38.88217311	61.77907636	1		130.6012946
82	3403.121748	281.062419	0.541354549	1	-17	931	42	49.11690004	94.25310689	1		93.36646066
83	1616.649324	196.6032659	0.525586538	6	-10	110	440	36.33058363	67.19158542	1		120.9637565
84	1312.799168	198.4280575	0.418988395	11	-2	608	337	37.44953032	64.97506419	1		169.6951535
85	1404.370447	204.3989177	0.422410167	6	-11	449	553	31.01054284	63.5406248	1		118.6104597
86	1538.397503	251.6063841	0.305376151	0	0	968	459	46.00748862	46.3845776	1		90
87	1766.493236	200.0694487	0.554575005	3	-11	931	147	37.79050273	65.73617258	1		105.2551187
88	1779.812695	209.5064917	0.509552804	6	-9	301	648	37.04336105	65.19240841	1		123.6900675
89	1116.337149	157.3971033	0.566254635	3	-11	259	284	26.12743255	55.51542221	1		105.2551187
90	947.346514	146.761438	0.552706801	6	-4	285	280	28.23850078	46.04384392	1		146.3099325
91	823.3090531	130.9644824	0.603206057	3	-9	792	639	24.28872631	48.4730579	1		108.4349488
92	712.591051	126.742446	0.557450179	0	2	988	737	28.71293099	34.79411464	1		90
93	2674.71384	289.927009	0.399861728	10	-23	594	248	37.69319104	103.7086142	1		113.4985657
94	2467.429761	307.49504	0.327927949	5	-1	139	607	54.20007029	66.24644618	1		168.6900675
95	1910.509886	298.997251	0.268549756	0	-10	75	717	42.9039346	69.32319395	1		90
96	1281.165453	164.8796705	0.592216989	1	-12	736	390	31.6732222	61.0085715	1		94.76364169
97	403.7460978	84.32946897	0.713443312	1	3	832	71	19.07404992	28.44785629	1		71.56505118
98	538.6056191	103.4629233	0.632282635	2	8	180	64	18.30502787	39.01960804	1		75.96375653
99	1101.352758	147.0745227	0.639825305	0	-4	272	146	35.37967067	43.88765397	1		90
100	684.2872008	119.4432794	0.602732824	7	-8	282	242	20.03086582	46.22521185	1		131.1859252
101	382.9344433	79.29786282	0.765264081	5	0	214	254	17.35540205	29.14758744	1		0
102	988.9698231	130.6513977	0.728055997	2	-6	491	320	29.79938384	44.23321632	1		108.4349488
103	960.6659729	148.7159138	0.545842546	2	-15	450	285	22.13325747	61.24010148	1		97.59464337
104	1409.365245	162.1156248	0.673881715	3	-5	444	375	36.43508665	53.09595908	1		120.9637565
105	2328.407908	301.0591595	0.322823573	2	-3	363	334	52.81412432	62.53135435	1		123.6900675
106	2298.439126	335.0503154	0.257289941	9	-2	103	529	47.22022764	70.87612521	1		167.4711923
107	1090.530697	163.9404165	0.509889056	9	-7	783	720	27.49767919	55.89126587	1		142.1250163
108	359.6253902	83.13084664	0.653936838	5	-6	592	629	14.21861956	33.76955094	1		129.8055711
109	736.7325702	125.803192	0.584973796	0	0	47	687	32.01874025	33.75858184	1		90
110	2504.058273	317.7416528	0.31167789	8	11	687	173	46.77277104	81.00960024	1		53.97262661
111	758.3766909	114.4116732	0.728038198	0	8	653	278	23.55390979	43.02539456	1		90
112	1366.077003	171.9954366	0.580298163	3	5	508	197	36.30096436	51.61829795	1		59.03624347
113	453.6940687	96.16375662	0.616524194	1	-3	999	549	19.95739968	29.39737628	1		108.4349488
114	698.4391259	120.6419017	0.603034383	1	3	398	288	28.38811321	35.77470841	1		71.56505118
115	1133.818939	179.6836558	0.441302534	4	20	417	219	21.81952446	72.80361545	1		78.69006753
116	1396.045786	213.728528	0.384047141	1	14	126	120	29.01858914	65.64832134	1		85.91438322
117	1034.755463	155.8853963	0.535102191	2	-5	149	412	31.9382969	45.34044327	1		111.8014095
118	819.9791883	148.5862297	0.466719094	1	16	604	75	19.56808275	59.02750815	1		86.42366563
119	834.9635796	137.8208802	0.552391972	5	1	364	89	29.03344431	42.45209232	1		11.30993247
120	871.5920916	120.1991329	0.75808949	1	2	420	69	30.9415485	38.22177518	1		63.43494882
121	611.8626431	104.5318614	0.703665785	3	-3	81	76	23.93250988	35.79307064	1		135
122	1366.077003	160.6039178	0.665537872	5	-7	50	177	33.85585662	55.59383269	1		125.5376778
123	959.0010406	156.198481	0.493941288	6	-4	365	614	29.05797159	48.867409	1		146.3099325
124	738.3975026	139.9587565	0.473696235	3	7	735	437	25.85462755	45.78481859	1		66.80140949
125	704.2663892	144.6235617	0.423125034	2	-13	642	446	21.88116258	56.27554617	1		98.74616226
126	1045.577523	179.4242874	0.408134815	1	8	439	146	27.90863283	49.13561421	1		82.87498365
127	2239.334027	331.3470158	0.256308268	2	-26	98	306	32.2542572	100.1083768	1		94.39870535
128	551.0926119	99.68365577	0.696925795	2	-5	568	630	20.80211762	35.62853413	1		111.8014095
129	2499.895942	284.7657187	0.387397116	8	-11	489	599	42.92191044	77.68944525	1		126.0273734
130	1690.738814	254.0573451	0.329171992	2	0	224	505	48.52145287	53.21802447	1		0
131	1273.673257	187.9757927	0.452964372	3	-3	228	544	39.48434891	51.0706354	1		135
132	2035.379813	270.4267537	0.349748626	1	10	319	429	42.55158455	66.80766444	1		84.28940686
133	927.3673257	134.7437499	0.641866035	3	-10	314	501	24.34377363	50.04874937	1		106.6992442
134	757.5442248	121.1383869	0.648715513	3	-5	299	468	25.54982831	41.94508214	1		120.9637565
135	1967.950052	312.396962	0.253402171	5	-8	60	136	42.53789102	66.01665866	1		122.0053832
136	359.6253902	85.97086014	0.611445378	0	-9	11	377	12.90998151	36.07326138	1		90
137	1618.314256	298.5007658	0.228234779	6	-16	81	368	31.31845536	75.71414086	1		110.5560452
138	1189.594173	165.7652081	0.544028843	3	6	51	89	33.42091468	50.65007856	1		63.43494882
139	1074.71384	205.9865925	0.318291322	1	-12	869	115	30.25786369	62.76725031	1		94.76364169
140	1001.456816	163.0011625	0.473653431	3	-19	808	130	20.86366961	70.3622092	1		98.97262661
141	1663.26743	200.2528492	0.52121216	2	-14	880	64	33.00295676	70.2444458	1		98.13010235
142	511.9667014	124.291485	0.416455714	3	9	934	91	17.60721022	42.46224188	1		71.56505118
143	651.8210198	104.5318614	0.749619469	3	4	426	341	23.88807974	36.2578312	1		53.13010235
144	699.2715921	107.8683601	0.755209765	3	-5	192	343	22.80624882	40.44165827	1		120.9637565
145	937.3569199	186.0972847	0.340122044	2	-21	44	316	19.61824479	73.9662958	1		95.44033203
146	1429.344433	249.9649929	0.287467252	6	3	385	392	38.5834011	55.22739041	1		26.56505118
147	516.9614984	97.85886411	0.678371701	5	-5	374	249	18.59915703	36.71022969	1		135
148	1893.028096	312.396962	0.243754881	4	-8	347	267	44.99637235	67.93811921	1		116.5650512
149	955.6711759	147.2042068	0.554214531	4	2	119	257	31.15985747	41.5943318	1		26.56505118
150	3438.917794	562.8806916	0.136395159	3	3	784	62	75.53936374	87.42891373	1		45
151	824.1415193	142.226317	0.511978507	4	-10	199	318	23.48989179	51.23923025	1		111.8014095
152	395.421436	87.35288297	0.651201792	0	-6	86	428	16.79702759	32.07763918	1		90
153	1236.212279	182.5014177	0.466412769	7	0	612	294	35.29920516	53.68106473	1		0
154	1997.918835	207.3686154	0.583850491	8	-5	967	350	40.34076568	63.42122724	1		147.9946168
155	2539.021852	388.9307791	0.210926757	3	21	24	550	48.03262034	102.4996653	1		81.86989765
156	758.3766909	126.4293614	0.596209582	5	-2	381	111	25.61365435	40.74163868	1		158.1985905
157	920.7075963	135.9960885	0.625574094	3	6	397	53	27.5100142	45.3117469	1		63.43494882
158	1655.775234	247.3843478	0.339990522	8	8	734	209	39.73065776	68.73024725	1		45
159	3175.858481	281.1161354	0.505009396	12	-14	376	515	45.79629221	92.91389711	1		130.6012946
160	1133.818939	213.156075	0.313587066	4	14	32	728	27.86875571	64.82888499	1		74.0546041
161	500.3121748	103.4629233	0.587329001	2	5	119	83	19.82392465	35.30040864	1		68.19859051
162	447.8668054	96.03407245	0.610250364	6	6	66	56	16.13498934	36.98779937	1		45
163	833.2986472	168.9720226	0.366759131	7	-8	772	383	24.8967866	51.72852547	1		131.1859252
164	755.8792924	117.3054031	0.690281572	2	-1	60	627	30.0515624	35.6063449	1		153.4349488
165	2414.151925	399.3607924	0.190214496	6	-11	927	716	44.67894031	78.35022957	1		118.6104597
166	2698.022893	374.5695626	0.241652074	0	18	976	614	48.67511872	95.82922166	1		90
167	2690.530697	379.1584	0.235183285	6	-17	999	423	40.43304443	87.93279832	1		109.4400348
168	372.1123829	87.9790523	0.604123079	2	-3	874	522	20.10510475	29.86759063	1		123.6900675
169	736.7325702	133.5451275	0.519115074	5	-8	527	583	23.50701117	47.16103338	1		122.0053832
170	1033.922997	163.9404165	0.483421533	5	-14	740	504	24.18720861	62.11912586	1		109.6538241
171	332.9864724	97.36237895	0.441422129	0	9	828	352	13.29610148	35.85716248	1		90
172	825.8064516	174.8891664	0.339283172	2	-1	1002	273	31.67820592	36.93642647	1		153.4349488
173	566.0770031	135.812688	0.385660079	0	7	733	325	27.00622559	44.03779553	1		90
174	914.0478668	199.8100804	0.287702751	1	-4	712	338	33.82031841	44.96065694	1		104.0362435
175	1201.248699	189.1744151	0.421811091	3	-7	653	349	33.15927567	53.46232753	1		113.1985905
176	1445.993757	227.6247241	0.350701333	5	-3	626	626	42.18879946	56.4508352	1		149.0362435
177	598.5431842	163.184563	0.282453661	8	-24	723	673	12.71493481	78.29228555	1		108.4349488
178	980.6451613	196.7866664	0.318222158	11	-10	619	658	24.42085266	62.82162574	1		137.726311
179	921.5400624	199.0542269	0.292268006	20	-6	390	745	18.97759591	72.32413015	1		163.3007558
180	641.8314256	138.8898183	0.418109487	4	0	404	717	25.72696071	35.73729977	1		0
181	531.1134235	141.1573788	0.334957704	7	-13	343	729	15.5618323	53.15161428	1		118.3007558
182	650.1560874	170.0409608	0.282566321	11	-7	330	614	18.07957434	50.96553679	1		147.5288077
183	1211.238293	191.5716597	0.414740964	1	-6	155	730	35.65917969	52.24558184	1		99.46232221
184	594.3808533	129.1396907	0.447873319	5	-5	612	438	22.3516575	39.26171087	1		135
185	1481.789802	290.6828625	0.220372607	10	-5	659	320	40.05869712	68.16124701	1		153.4349488
186	1028.9282	207.7354164	0.299622101	13	-15	85	624	22.91294221	75.94973656	1		130.9143832
187	1485.119667	271.3660077	0.2534314	20	-8	155	572	32.11730465	87.26883427	1		158.1985905
188	1873.881374	251.4766999	0.372354368	5	-15	192	556	36.26274109	77.800101	1		108.4349488
189	1325.28616	174.8891664	0.544494768	2	-7	353	438	38.54716393	56.32829235	1		105.9453959
190	1615.816857	276.8403827	0.264937307	6	1	223	225	42.95051329	57.86713139	1		9.462322208
191	866.5972945	177.7828963	0.344546021	2	-1	235	666	43.96191012	50.52527643	1		153.4349488
192	377.10718	85.39840714	0.649793144	2	-3	182	692	18.7395748	28.04274282	1		123.6900675
193	1168.782518	220.4552417	0.302205742	4	-17	134	686	24.80632659	68.99347613	1		103.2405199
194	739.2299688	187.7164244	0.263623962	14	-22	444	612	14.0213025	81.24801144	1		122.4711923
195	614.3600416	145.4331315	0.365011136	8	-7	879	290	23.15181363	50.24814729	1		138.8140748
196	1247.034339	262.1123652	0.228093683	4	17	836	183	28.42130846	72.87468695	1		76.75948008
197	696.7741935	166.0245765	0.317656071	4	-20	792	128	14.53924733	69.02365408	1		101.3099325
198	382.9344433	108.3111289	0.410192892	1	12	645	106	12.98608595	44.982477	1		85.23635831
199	1506.763788	279.550712	0.242289075	3	-22	707	36	30.41745832	86.59434657	1		97.76516602
200	937.3569199	201.7645562	0.289351075	1	6	800	281	32.35267885	49.03045654	1		80.53767779
201	589.3860562	114.7247579	0.562723978	5	0	981	142	21.50516141	36.2740892	1		0
202	973.9854318	161.6191396	0.468572443	5	-21	862	163	18.40180305	74.32383383	1		103.3924978
203	844.1207076	158.7791261	0.42075337	3	-14	247	484	21.97063077	60.14882734	1		102.0947571
204	1760.665973	239.4590118	0.385855294	4	5	440	437	41.45395587	58.54096936	1		51.34019175
205	630.1768991	147.9600603	0.361729013	2	1	346	19	25.8564906	32.99119519	1		26.56505118
206	1062.226847	189.9302686	0.370031565	2	-8	34	197	28.62267771	51.42327586	1		104.0362435
207	1182.101977	201.7645562	0.364901001	1	-9	184	650	30.94622458	52.60032408	1		96.34019175
208	2045.369407	345.8156649	0.214927653	12	6	273	431	41.21963009	76.60693753	1		26.56505118
209	2558.168574	317.0617671	0.319779981	0	-7	554	226	51.46322927	68.04506363	1		90
210	466.1810614	128.6969219	0.35369439	5	6	513	142	19.76649746	41.20487336	1		50.19442891
211	561.082206	143.738024	0.341265998	0	-5	723	170	28.5067306	43.20767803	1		90
212	2062.851197	399.2533598	0.16262249	8	-31	637	192	28.77610483	111.9097507	1		104.4702941
213	632.6742976	141.1573788	0.399009178	2	8	190	611	21.44674732	43.45227149	1		75.96375653
214	473.673257	92.07140446	0.702165026	1	-6	389	481	18.47750756	33.850329	1		99.46232221
215	1841.415193	311.7707926	0.238062358	6	-19	465	343	33.43466974	84.68459591	1		107.5255684
216	1291.987513	220.2718412	0.334618707	3	-10	401	358	34.00950032	59.18839978	1		106.6992442
217	336.3163371	77.78615582	0.698478769	1	-4	407	320	15.96124588	27.84583553	1		104.0362435
218	810.8220604	160.9170025	0.393488054	10	-10	331	398	21.62094362	58.27269523	1		135
219	427.0551509	115.2972109	0.403697654	3	-8	738	259	15.59745666	37.75204566	1		110.5560452
220	777.5234131	164.5665858	0.360777979	6	-10	741	74	29.3721156	58.99066064	1		120.9637565
221	435.3798127	91.62863562	0.65165197	0	5	361	124	18.91682902	31.32517415	1		90
222	896.566077	140.6608937	0.569436658	2	12	374	140	22.75200875	52.57758356	1		80.53767779
223	1179.604579	164.2535011	0.549435913	2	-7	166	376	31.81749652	50.34013317	1		105.9453959
224	514.4640999	140.5312095	0.327355295	3	8	22	159	19.72469207	42.74706933	1		69.44395478
225	1804.786681	271.992177	0.306565243	3	1	154	262	48.31950526	54.64427333	1		18.43494882
226	756.7117586	173.3237431	0.316536815	5	24	441	228	14.16195777	76.11064788	1		78.23171107
227	1387.721124	219.6993882	0.361288692	9	-17	428	40	31.28111562	80.76326432	1		117.897271
228	640.9989594	169.1017068	0.281689855	2	-6	269	184	27.13113108	43.02023611	1		108.4349488
229	1147.138398	185.4711154	0.419057013	4	0	158	346	35.6165486	45.81777265	1		0
230	347.9708637	78.85509399	0.703223277	3	4	81	106	15.923409	29.59739931	1		53.13010235
231	341.3111342	109.5634676	0.357296517	3	-1	167	119	17.61900256	25.24885608	1		161.5650512
232	595.2133195	139.9587565	0.381840821	2	-6	259	112	21.04430168	37.87609962	1		108.4349488
233	671.8002081	118.6874259	0.599294892	4	8	246	85	21.50170357	44.17990408	1		63.43494882
234	462.0187305	112.7165657	0.456976587	2	-9	899	137	17.82062777	40.97951335	1		102.5288077
235	921.5400624	170.0409608	0.400513338	1	-4	219	303	33.26044636	46.43736316	1		104.0362435
236	869.9271592	141.7298318	0.544214627	0	6	349	222	26.82280756	42.62372417	1		90
237	981.4776275	178.6684339	0.386362179	2	-16	162	168	25.36493363	65.36929715	1		97.12501635
	1608.233336	217.5136862	0.450256778	4.5907173	-5.421940928	477.2109705	383.0295359	34.38441138	62.81897303			101.6918326
	1138.90337	107.0717373	0.154915879	3.909625008	10.01223952	285.3268231	207.3934972	13.08896732	22.73204839			35.32522451
