## Supplementary material for "PoreVision: A Program for Enhancing Efficiency and Accuracy in SEM Pore Analyses": Researcher 2 - PoreVision CSV.csv

Pore Number	Area ( µm²)	Perimeter ( µm)	Isoperimetric Ratio	Orientation Vectors - X	Orientation Vectors - Y	Center - X	Center - Y	Feret Diameter Minimum (from fitted ellipse) ( µm)	Feret Diameter Maximum (from fitted ellipse) ( µm)	Save Profile	PoreVision Output:
1	7576.274714	388.3583261	0.631248467	10	-20	898	607	75.71921072	134.9143933	1	Here are some useful area stats about these pores:	116.5650512
2	6070.343392	469.4809806	0.346088459	4	18	940	45	78.40920725	125.7649772	1	Image Used: C:/Users/Hixon Lab/Desktop/Pore Measurement Test Image.png	77.47119229
3	2208.532778	210.4457457	0.626662075	8	-4	968	132	45.76722668	69.49407762	1	Extracted Scale: 200 microns	153.4349488
4	1908.844953	248.2698854	0.389163796	6	-27	1006	183	30.11759358	100.9535857	1	Pixel/µm² ratio: 1.665	102.5288077
5	1602.497399	187.4793076	0.572928617	11	-2	997	272	35.71097835	63.6461664	1	Minimum: 17.482 µm²	169.6951535
6	2524.037461	210.7588303	0.714059006	6	-10	893	738	44.99898603	76.91267936	1	Maximum: 19190.843 µm²	120.9637565
7	2524.869927	317.6119686	0.314524988	7	-13	927	716	44.3377784	80.83119546	1	Mean: 1907.147 µm²	118.3007558
8	486.9927159	101.3250469	0.596071973	2	-10	899	697	15.36403164	41.74690493	1	Median: 1139.646 µm²	101.3099325
9	367.1175858	76.404133	0.790280651	5	0	940	665	16.77674447	28.83329576	1	Standard Deviation: 2269.466 µm²	0
10	243.9125911	66.70772168	0.688797984	3	-4	921	670	12.66382894	25.93248183	1	Mean Perimeter: 204.543 µm	126.8698976
11	239.7502601	69.6014515	0.621916899	2	-1	978	759	16.09345467	20.91729195	1	Mean IPR: 0.5634	153.4349488
12	2844.536941	290.1863773	0.424489938	12	-13	989	687	42.8686868	89.40953409	1	Mean Pore Density: 228.357 pores/mm²	132.70939
13	1977.10718	184.0131247	0.733740476	4	-6	865	686	42.00328212	62.55225397	1	Mean Feret Diameter (minimum): 33.926 µm	123.6900675
14	3182.51821	249.1554231	0.644228706	1	17	812	686	46.99312272	90.7806298	1	Mean Feret Diameter (maximum): 63.044 µm	86.63353934
15	2660.561915	253.7442604	0.519267066	8	-11	858	641	48.10961323	82.43550947	1		126.0273734
16	2018.730489	194.076337	0.673508425	8	-13	939	578	35.7563954	76.53806625	1	Profile #1	121.6075022
17	48.2830385	27.5015591	0.802213242	1	-2	1005	474	6.148230645	10.68306461	1	Pore Area Minimum (pixels): 10	116.5650512
18	3783.558793	327.7511487	0.442610697	17	-24	993	416	44.797191	120.4542099	1	Pore Area Maximum (pixels): 20000	125.3112134
19	1478.459938	174.7057659	0.608702307	0	-12	1005	332	33.16631932	63.50337367	1	Denoising Strength: 100	90
20	2620.603538	262.3717336	0.478384497	2	-4	969	348	60.59603291	74.35907179	1	Denoising Size: 10	116.5650512
21	3880.957336	308.7473786	0.511613711	0	13	958	290	59.27954889	92.4683897	1	CLAHE size: 10	90
22	596.0457856	126.5590455	0.467630796	4	10	951	241	21.93405644	48.01912861	1	Contour Cutoff: 130	68.19859051
23	341.3111342	78.85509399	0.689764458	1	3	959	206	18.09080678	26.73762168	1		71.56505118
24	8786.680541	698.8767801	0.226065078	5	-43	919	184	77.38885203	188.2477397	1		96.63251462
25	338.8137357	72.93795017	0.800320175	1	-1	906	93	19.74922426	22.9091029	1		135
26	142.351717	57.89684803	0.533657641	2	-5	914	80	8.845587084	24.01389091	1		111.8014095
27	11578.77211	1088.250328	0.122861201	2	44	858	106	104.0841379	217.7743038	1		87.3974378
28	540.2705515	124.7342539	0.436364783	5	4	858	20	21.8806236	39.45525385	1		38.65980825
29	82.41415193	34.48764109	0.870732345	0	0	822	23	10.12814737	10.86693794	1		90
30	2585.639958	330.9042469	0.296738046	8	-12	805	131	48.70244672	86.36186169	1		123.6900675
31	19190.84287	1526.611631	0.103477703	68	-45	846	448	110.8878646	321.9248519	1		146.5048153
32	7153.381894	414.3481782	0.523588872	9	-25	917	358	72.88593415	139.8420961	1		109.7988764
33	363.7877211	97.41609527	0.481721982	8	-8	896	534	12.50500587	41.60478653	1		135
34	407.0759625	86.4673453	0.684196851	2	-3	874	521	19.89648019	29.65689136	1		123.6900675
35	2210.197711	211.3312834	0.621889763	2	-5	968	455	48.46167288	62.62884325	1		111.8014095
36	1257.8564	153.3047512	0.672557931	7	-8	929	451	30.7254176	56.36863462	1		131.1859252
37	218.1061394	67.02080634	0.610180687	5	-5	935	422	10.34366115	28.08229754	1		135
38	384.5993757	88.29213696	0.619975293	4	-6	896	415	14.3959513	35.49029689	1		123.6900675
39	79.91675338	34.80072575	0.829222532	1	0	859	437	8.78764737	12.22754325	1		0
40	1533.402706	247.1472309	0.315467476	1	-8	866	338	42.63200329	64.57988124	1		97.12501635
41	377.9396462	88.10873647	0.611778725	0	-8	885	384	14.20641991	36.22945232	1		90
42	2498.231009	286.0940252	0.383552557	15	-20	898	258	37.42004641	102.2286987	1		126.8698976
43	5803.954214	485.1482521	0.30987383	14	-17	777	548	74.38518401	131.4079039	1		129.4724598
44	10802.91363	876.2706238	0.176796744	30	-65	692	426	67.1265436	253.5273989	1		114.7751406
45	3776.066597	426.2361822	0.261185392	6	-4	753	672	72.63451361	90.88141657	1		146.3099325
46	3621.227888	373.8137091	0.325653141	10	-21	699	682	50.25930589	111.0162747	1		115.4633451
47	555.2549428	100.8822781	0.685602726	3	-9	632	711	18.43845614	40.83382391	1		108.4349488
48	3130.905307	336.3786219	0.347714677	8	-11	572	673	55.40671072	89.30569556	1		126.0273734
49	8487.825182	944.0472837	0.119679233	2	-19	668	559	115.3002831	164.0774438	1		96.00900596
50	5576.690947	554.8793877	0.227608909	12	-14	602	597	84.55521122	132.3722298	1		130.6012946
51	5476.795005	581.3879765	0.203612416	17	9	448	492	75.29986474	123.2523764	1		27.89727103
52	5015.608741	425.9990654	0.347309148	26	-3	567	529	66.31062169	132.2060567	1		173.4180553
53	2695.525494	253.9276609	0.525331307	14	-7	550	479	47.2096597	87.85214332	1		153.4349488
54	4231.425598	335.9358531	0.471176758	10	-18	618	360	53.56859761	108.7419571	1		119.0546041
55	3883.454735	275.588044	0.642550649	4	-15	765	311	54.83244865	94.93742912	1		104.9314172
56	3616.233091	280.6196502	0.577072159	8	4	762	247	58.61549131	82.16114659	1		26.56505118
57	5271.175858	680.0564105	0.143227856	13	0	837	272	93.42705511	126.4978027	1		0
58	1380.228928	144.1807928	0.834345967	3	-3	797	366	37.62473814	47.44270079	1		135
59	1000.62435	171.4989515	0.427521532	1	-13	826	338	27.01749002	61.63863151	1		94.39870535
60	109.0530697	42.8557459	0.746156012	2	-2	852	307	8.803177495	16.66471666	1		135
61	49.11550468	29.32635077	0.717649564	0	-2	840	355	5.972859783	11.4404223	1		90
62	2758.792924	261.7455642	0.506023058	2	-18	774	448	43.87359127	91.48160873	1		96.34019175
63	1409.365245	208.9340387	0.405709356	14	-10	766	495	27.21531283	70.69987635	1		144.4623222
64	700.1040583	152.1598451	0.379990154	17	-17	814	540	13.67204728	74.94637766	1		135
65	908.2206035	142.3560012	0.563183152	1	-13	835	590	23.02032225	56.88008954	1		94.39870535
66	958.1685744	160.6039178	0.466809318	3	-3	790	639	36.06037509	47.29498094	1		135
67	2234.33923	199.6266799	0.704566204	1	-4	730	618	50.1190727	62.40352508	1		104.0362435
68	2782.101977	298.424798	0.39256637	22	-5	734	576	41.51398197	99.72891531	1		167.1957339
69	1281.165453	164.8796705	0.592216989	12	-9	620	658	27.83249394	66.74220424	1		143.1301024
70	369.6149844	105.9138843	0.414050814	1	0	781	610	24.60915842	27.08678707	1		0
71	29.96878252	22.34026878	0.75457459	1	-1	748	341	5.605345695	7.724696744	1		135
72	914.880333	167.9030844	0.407809001	0	10	734	435	29.21708138	55.02542311	1		90
73	427.0551509	95.27821895	0.591162079	3	-1	566	732	22.17536188	29.83425263	1		161.5650512
74	2140.270552	306.4798181	0.286335224	20	-17	648	494	35.96726202	102.9139956	1		139.6354634
75	264.7242456	65.32569885	0.779534704	3	-1	639	513	15.85802878	22.47175893	1		161.5650512
76	720.9157128	129.76586	0.537989075	6	-14	607	495	17.05688969	57.27836363	1		113.1985905
77	745.8896982	134.300981	0.519668153	2	-12	642	446	21.80464468	54.82942643	1		99.46232221
78	656.8158169	117.4350872	0.598491128	4	-4	611	437	23.68700335	39.49387335	1		135
79	148.1789802	47.70395156	0.81825328	1	-2	625	431	11.19952294	17.6755216	1		116.5650512
80	1590.010406	163.3142471	0.749137753	6	-3	593	403	37.70680089	56.44621326	1		153.4349488
81	4541.103018	416.4860545	0.328980601	16	-14	561	426	65.12306459	121.3471936	1		138.8140748
82	1009.781478	132.6595899	0.721041005	8	-4	562	628	27.49442316	48.60087733	1		153.4349488
83	382.1019771	82.37499314	0.707617176	5	-6	592	629	15.10253537	33.48107861	1		129.8055711
84	2642.247659	232.7322981	0.613013544	5	-18	805	193	41.47024339	90.32147807	1		105.524111
85	2418.314256	221.0276947	0.622055611	1	-20	770	182	37.35091425	89.23522949	1		92.86240523
86	5706.555671	627.7636216	0.18196658	10	-13	684	255	95.92752764	138.7136053	1		127.568592
87	1240.37461	187.9757927	0.441122167	6	-4	708	337	37.81377731	56.97928644	1		146.3099325
88	593.5483871	112.2737969	0.59171036	1	-8	733	326	22.72173728	41.0999938	1		97.12501635
89	131.5296566	50.91076605	0.637696872	2	-3	710	298	10.2172507	19.53983184	1		123.6900675
90	719.2507804	106.9828224	0.789699937	2	3	690	305	26.67314837	36.14894498	1		56.30993247
91	107.3881374	44.3674529	0.685546913	2	0	670	302	10.0850173	15.02476969	1		0
92	1508.42872	209.8732927	0.430348511	10	-6	659	320	37.8161498	68.3404984	1		149.0362435
93	70.75962539	31.90699593	0.87342085	0	-1	625	316	8.871520258	10.75666489	1		90
94	4093.236212	379.1046836	0.357897259	15	-38	600	263	43.53313323	148.6821722	1		111.5409759
95	1614.151925	198.1686892	0.516516499	6	7	733	209	40.48051403	64.65900052	1		49.39870535
96	206.4516129	59.09547037	0.742881865	1	-2	697	215	14.73843605	19.41730499	1		116.5650512
97	7565.452653	736.3118673	0.175356222	14	17	763	80	89.7685094	147.0503087	1		50.52754015
98	1139.646202	187.2959071	0.408247315	0	-19	724	159	26.67327881	76.25032486	1		90
99	5310.301769	432.4126943	0.356888205	1	-7	683	160	76.38953916	95.22774973	1		98.13010235
100	1789.802289	222.4097175	0.454681628	3	-23	707	39	30.98226486	92.67001244	1		97.43140797
101	2833.71488	302.3337496	0.389576502	18	-14	681	70	39.74328318	100.1250827	1		142.1250163
102	2872.840791	309.0604633	0.377950148	9	-19	646	87	48.32733647	101.7021918	1		115.3461759
103	1981.269511	263.8834406	0.357543712	6	-13	612	86	37.33304424	75.59384746	1		114.7751406
104	5685.744017	405.4835882	0.434560857	4	-37	629	206	52.49937488	149.0429589	1		96.1701751
105	2548.17898	256.1952214	0.487862844	5	-8	592	127	50.88342974	76.75855575	1		122.0053832
106	5456.815817	384.7087428	0.463324267	2	24	558	72	62.11533577	124.5078302	1		85.23635831
107	193.9646202	60.47749319	0.666415089	3	-2	18	19	12.38147859	22.19737145	1		146.3099325
108	114.0478668	42.8557459	0.780331096	1	2	17	37	10.68202111	14.45737531	1		63.43494882
109	5238.709677	333.7979767	0.59083579	7	-19	298	106	62.87907262	114.9586831	1		110.2248594
110	203.1217482	61.67611553	0.671015053	1	4	35	36	12.43744635	24.19709483	1		75.96375653
111	844.9531738	129.4527754	0.633606719	7	2	343	20	25.27444409	45.33294186	1		15.9453959
112	95.73361082	39.20616258	0.78264647	2	1	26	59	9.156583971	14.2092514	1		26.56505118
113	964.8283039	130.9644824	0.706891627	3	8	30	82	26.74989762	47.84361809	1		69.44395478
114	1262.851197	151.6096437	0.690412094	4	6	51	89	34.31998714	50.94264861	1		56.30993247
115	2521.540062	346.6252347	0.263727479	2	0	85	61	60.26371617	65.1837995	1		0
116	1929.656608	203.4596637	0.585778261	10	14	271	43	33.33977238	77.78233682	1		54.46232221
117	978.9802289	147.6469757	0.564331996	2	-13	308	29	25.25985226	59.72459362	1		98.74616226
118	2945.265349	257.8366126	0.556730633	1	-16	424	50	50.23518716	91.73156738	1		93.57633437
119	125.7023933	43.92468406	0.818721354	1	-1	484	54	11.58074287	14.52256603	1		135
120	45.78563996	25.67676744	0.872686902	1	1	455	49	6.350370223	9.636591634	1		45
121	990.6347555	138.1339648	0.652412795	4	7	397	53	27.45965527	48.44845679	1		60.2551187
122	914.880333	137.0113104	0.612436853	0	-13	335	55	22.09240575	56.10990955	1		90
123	363.7877211	80.05371632	0.713337252	5	-2	312	64	17.57559499	29.54378436	1		158.1985905
124	5555.879292	497.608709	0.281959493	16	-14	484	110	69.63513282	125.0394267	1		138.8140748
125	1078.043704	147.5172915	0.622530125	1	0	571	166	38.00062118	41.49084276	1		0
126	57.44016649	31.90699593	0.70901222	1	3	524	80	5.911846776	13.27642502	1		71.56505118
127	236.4203954	63.81399185	0.729563299	2	0	552	131	17.00968712	21.0883479	1		0
128	45.78563996	25.67676744	0.872686902	0	1	422	87	6.350370223	9.636591634	1		90
129	267.2216441	66.08155235	0.768990585	1	-5	431	112	13.34344679	26.09071055	1		101.3099325
130	117.3777315	46.50532922	0.682009037	3	3	209	45	8.220739057	19.14396717	1		45
131	1209.573361	161.0466866	0.586055154	2	-1	362	88	38.76908087	44.85487907	1		153.4349488
132	134.8595213	55.00311821	0.560166143	2	-4	340	94	9.806065713	21.23307505	1		116.5650512
133	4670.967742	423.6018207	0.327115479	8	-10	381	136	66.30717124	100.7468242	1		128.6598083
134	1158.792924	140.9739784	0.732719563	1	9	439	146	29.20160601	52.60587139	1		83.65980825
135	144.0166493	50.59768138	0.706905458	2	-3	479	151	10.34700947	19.06155248	1		123.6900675
136	2971.904266	281.062419	0.472758254	1	-7	511	188	57.60356288	75.42839296	1		98.13010235
137	7992.507804	673.9558661	0.221121014	25	21	519	247	83.26801915	167.8486683	1		40.03025927
138	1722.372529	187.6627081	0.614583641	2	-6	466	171	42.89392779	56.85500114	1		108.4349488
139	8559.417274	622.9154159	0.27720171	19	35	371	674	73.44773323	176.1595892	1		61.50436138
140	4906.555671	335.6227684	0.547373495	9	-5	436	726	74.89516227	100.6215545	1		150.9453959
141	964.8283039	176.7139581	0.388256013	21	-7	390	745	18.78102456	75.208755	1		161.5650512
142	5639.958377	464.4493744	0.328555694	6	13	203	626	73.82574758	111.4510518	1		65.22485943
143	4263.891779	307.2356716	0.567639699	8	-2	202	728	66.95261801	87.11824479	1		165.9637565
144	1288.657648	166.9638305	0.580901664	1	-4	154	731	38.63957805	50.17636207	1		104.0362435
145	3706.971904	374.1267938	0.332806296	22	-33	78	661	39.25994873	140.5230024	1		123.6900675
146	2651.404787	280.7493344	0.42271575	4	14	72	719	47.86483765	86.96482997	1		74.0546041
147	1237.044745	177.9125804	0.491113594	4	13	32	727	29.30446748	64.18734643	1		72.89727103
148	750.8844953	116.6792337	0.693099945	0	0	47	687	32.04785009	34.24037318	1		90
149	1992.091571	206.7961624	0.585375055	1	7	24	658	43.74411798	61.63821805	1		81.86989765
150	2755.463059	257.8366126	0.520853136	10	-21	275	683	38.57210713	100.5019748	1		115.4633451
151	1188.761707	143.738024	0.723038346	3	-9	486	733	29.43275206	54.05349239	1		108.4349488
152	2467.429761	266.2047174	0.437545446	4	-16	521	690	45.76818159	87.06622708	1		104.0362435
153	3853.485952	492.501135	0.199640741	16	-21	457	644	67.84529655	136.3133191	1		127.3039483
154	3390.634755	292.0648853	0.499496193	6	-6	493	598	57.22465269	79.26881359	1		135
155	2811.238293	290.6291462	0.418243492	8	15	495	526	44.97865246	87.948697	1		61.92751306
156	1484.287201	179.9207726	0.576189304	7	-10	448	553	31.53607276	64.43789574	1		124.9920202
157	2438.293444	233.2287833	0.563289352	1	13	410	586	47.38803987	80.77913346	1		85.60129465
158	2780.437045	302.959919	0.380673441	12	-25	354	566	40.68526483	112.1994314	1		115.6410058
159	4223.933403	360.284314	0.40891799	12	-4	297	561	66.21407294	100.2939532	1		161.5650512
160	6006.243496	388.5417266	0.499962542	4	-29	201	435	63.0889548	138.8130139	1		97.8533133
161	4333.818939	295.034583	0.625654793	1	-14	309	206	64.16232694	100.1414834	1		94.08561678
162	3494.693028	332.5993544	0.396986825	3	-22	350	256	53.98346439	111.6198238	1		97.76516602
163	3768.574402	318.9402751	0.465552034	3	8	358	343	61.63659865	83.74873007	1		69.44395478
164	4923.204995	423.2127682	0.345414258	3	-18	290	341	68.87791295	117.3021378	1		99.46232221
165	2867.013528	234.3514378	0.656000789	12	-13	245	361	43.9595081	90.27327999	1		132.70939
166	8054.942768	765.7679023	0.172614791	4	-11	143	241	108.0867841	137.8567111	1		109.9831065
167	3239.958377	249.2091394	0.655573461	12	-13	376	515	47.25270917	92.27713308	1		132.70939
168	2912.799168	280.9327349	0.463783946	1	-12	302	638	50.63191075	80.48615979	1		94.76364169
169	1574.193548	173.5071436	0.65710273	1	-2	523	644	43.7078759	47.80346286	1		116.5650512
170	201.4568158	56.07205637	0.805190908	1	-3	525	746	12.86272603	20.64450172	1		108.4349488
171	1737.35692	168.1624528	0.772041856	1	-9	527	309	37.56412875	60.07157849	1		96.34019175
172	1032.258065	125.9328762	0.817937093	1	-5	492	320	31.11399743	43.41645272	1		101.3099325
173	2862.851197	257.5235279	0.54246886	4	-7	515	362	53.63963466	75.81789078	1		119.7448813
174	5998.751301	538.7156311	0.259747614	16	6	470	426	74.21302057	117.761132	1		20.55604522
175	3481.373569	388.6714108	0.289597827	6	-4	455	341	72.23591466	91.7453692	1		146.3099325
176	1664.932362	178.5387498	0.656359054	4	-5	445	374	40.84227039	57.94586674	1		128.6598083
177	1386.056191	168.7886221	0.61137034	2	-9	401	359	34.42985289	59.96374807	1		102.5288077
178	2181.893861	243.1085951	0.463919745	5	-6	389	396	52.22921556	72.86046674	1		129.8055711
179	2074.505723	189.0447309	0.729449695	1	-6	400	443	46.39492404	60.41841076	1		99.46232221
180	3743.600416	361.0401675	0.360901184	18	-29	244	571	41.661943	129.7357473	1		121.8274466
181	1814.776275	203.9024325	0.548514539	1	0	225	504	50.2421176	54.29549679	1		0
182	4452.029136	407.1786957	0.337440937	11	-34	155	340	50.54293725	143.784603	1		107.9279198
183	5041.415193	477.8490854	0.277447497	21	-26	169	533	54.79226881	139.6421273	1		128.9275436
184	4817.48179	440.5214308	0.31195781	19	4	120	612	73.3206226	122.9035014	1		11.88865804
185	2084.495317	203.9024325	0.630036883	3	-15	92	480	37.18817926	76.82660011	1		101.3099325
186	3798.543184	344.7467267	0.401630448	19	-4	92	527	54.65300529	104.0365207	1		168.111342
187	2311.758585	237.3211355	0.515797827	8	-18	58	391	37.18333583	85.8943127	1		113.962489
188	1083.870968	146.3186692	0.636191647	7	-1	125	356	32.33335433	50.66217238	1		171.8698976
189	1833.090531	211.0181987	0.51731367	7	-17	81	367	32.91154431	79.23326062	1		112.3801351
190	3334.027055	341.0971434	0.360099749	9	10	201	319	60.36561535	96.59206267	1		48.0127875
191	2409.989594	262.0586489	0.440989284	2	-27	98	306	33.82357444	102.8254158	1		94.2363948
192	1924.661811	195.5343277	0.632584095	0	4	52	261	48.58374319	60.24847707	1		90
193	1051.404787	178.0422646	0.416805647	3	-22	43	315	20.76892238	78.01668229	1		97.76516602
194	1515.920916	217.3781113	0.403138975	7	22	418	216	26.58779021	86.78687311	1		72.34987578
195	1297.814776	194.5950737	0.430684156	2	19	439	230	27.1576543	76.10762073	1		83.99099404
196	1147.138398	148.7159138	0.651794652	3	-13	451	286	25.84716059	59.51104441	1		102.9946168
197	3581.269511	401.5746366	0.27907075	3	-17	116	109	53.98872129	99.23319171	1		100.0079798
198	2936.108221	307.3653558	0.390545909	5	20	322	419	46.10055739	98.85426183	1		75.96375653
199	579.396462	92.38448912	0.853075717	2	-1	357	476	24.43875713	30.89696823	1		153.4349488
200	4071.592092	437.1312158	0.26776295	3	-19	30	554	59.58014211	109.9460823	1		98.97262661
201	2079.50052	190.3730374	0.721037777	3	3	36	442	47.50452841	59.50499504	1		45
202	1295.317378	158.1529568	0.650775844	5	0	40	477	39.68902588	50.25757328	1		0
203	149.0114464	51.66661955	0.70147048	3	1	21	492	11.21772274	18.89178984	1		18.43494882
204	2563.163371	285.2084875	0.395969068	8	-6	57	136	54.20853646	79.2945025	1		143.1301024
205	2154.422477	246.6284943	0.445096555	13	6	272	431	42.13107201	79.03881442	1		24.77514057
206	2294.276795	255.6987363	0.440959307	9	8	302	509	43.14633769	74.30163968	1		41.63353934
207	1495.941727	226.555786	0.366247125	7	-23	252	493	27.11196653	89.89143618	1		106.9275131
208	1642.455775	188.5482457	0.580575302	6	-9	110	441	36.99955848	66.31657754	1		123.6900675
209	3855.983351	424.9838435	0.268287337	6	-17	37	177	59.47810511	104.9901655	1		109.4400348
210	270.5515088	80.67988565	0.522311125	2	-7	10	187	13.42252301	31.78201737	1		105.9453959
211	1833.922997	186.5937699	0.661906555	6	-11	319	285	36.63253292	70.85836103	1		118.6104597
212	1054.734651	137.1947109	0.704171333	1	-4	272	146	34.54418552	43.02659558	1		104.0362435
213	7067.637877	657.2733728	0.205585309	5	-46	195	120	62.1689778	180.3664669	1		96.2034479
214	194.7970864	55.00311821	0.809128873	0	-1	563	305	14.99747861	17.59533667	1		90
215	91.57127992	37.38137091	0.823490701	0	-1	544	284	9.924275798	12.61095109	1		90
216	393.7565036	94.20928078	0.557506875	1	4	151	106	20.15361294	31.30729429	1		75.96375653
217	554.4224766	96.91961012	0.741698457	1	6	81	109	20.43150256	36.63051236	1		80.53767779
218	1621.644121	229.8922846	0.385581886	4	-14	252	96	33.83762483	70.93519149	1		105.9453959
219	1079.708637	144.9366463	0.645892175	2	11	242	138	26.45676151	55.60842699	1		79.69515353
220	81.58168574	38.45030908	0.693430386	0	1	129	159	9.606766855	12.05765263	1		90
221	1603.329865	191.8847444	0.547207259	0	19	161	174	28.59407979	79.43498181	1		90
222	783.3506764	124.1080846	0.639095767	1	-10	139	206	22.3137714	48.01221786	1		95.71059314
223	197.2944849	56.82790987	0.767717505	3	2	124	301	12.31010806	20.91346002	1		33.69006753
224	126.5348595	46.19224456	0.745215569	2	2	82	265	9.909107454	16.98760248	1		45
225	2674.71384	269.5412161	0.462633228	6	1	272	280	55.24345644	70.91314008	1		9.462322208
226	997.2944849	150.4110213	0.553954329	3	-4	271	186	32.3200152	46.16438343	1		126.8698976
227	42.45577523	26.7457056	0.745827718	2	1	281	209	5.691264983	10.46295412	1		26.56505118
228	1442.663892	213.9119285	0.396191378	4	-5	241	194	38.87055674	56.75704956	1		128.6598083
229	2768.782518	311.1446233	0.359396718	4	6	220	233	53.5389168	73.83686681	1		56.30993247
230	773.3610822	123.4059474	0.638145919	7	-8	282	241	21.32313882	48.53948286	1		131.1859252
231	278.8761707	80.67988565	0.538382237	4	7	258	223	13.62781155	32.12158203	1		60.2551187
232	262.226847	78.54200932	0.534174315	5	-1	220	273	14.99382265	28.6038085	1		168.6900675
233	223.9334027	57.89684803	0.839496523	0	-1	235	258	15.6146917	18.9885404	1		90
234	249.7398543	78.41232515	0.510421611	3	-8	248	242	11.40465767	31.53115057	1		110.5560452
235	662.6430801	113.4724192	0.646708997	1	10	472	223	19.88827244	46.17750106	1		84.28940686
236	341.3111342	74.1365725	0.780360562	0	2	418	175	19.07142885	24.02716852	1		90
237	316.3371488	68.97528218	0.83555124	0	1	354	159	19.57119111	21.55005916	1		90
238	81.58168574	34.80072575	0.846498001	1	-2	332	166	8.449623354	12.93368063	1		116.5650512
239	47.45057232	26.7457056	0.833572156	0	-1	334	211	6.4431332	10.00154618	1		90
240	745.057232	129.0100065	0.562539087	7	-12	371	245	19.56601543	54.65530888	1		120.2564372
241	304.6826223	76.27444883	0.658111368	2	-6	387	235	13.72092339	30.57600206	1		108.4349488
242	28.30385016	22.34026878	0.712653779	1	-2	387	248	4.303924807	9.208965302	1		116.5650512
243	1001.456816	144.4938775	0.6027583	7	-8	414	270	26.69683887	51.79723432	1		131.1859252
244	798.3350676	118.0612566	0.719747671	1	3	398	288	29.53327794	36.95027259	1		71.56505118
245	445.3694069	88.42182113	0.715832372	1	-7	408	318	16.9342767	34.46847977	1		98.13010235
246	1048.074922	139.775356	0.674125847	1	-5	149	412	32.33136823	44.51163015	1		101.3099325
247	503.6420395	101.7678158	0.611098097	0	10	86	426	16.78060716	41.08635195	1		90
248	52.44536941	29.32635077	0.766303772	2	1	139	387	6.44689683	11.06737568	1		26.56505118
249	581.8938606	110.7620899	0.596034441	6	-10	113	410	17.05415664	48.31320978	1		120.9637565
250	203.1217482	63.81399185	0.626807904	1	-4	120	397	12.95398835	22.57463763	1		104.0362435
251	228.0957336	61.23334669	0.76445343	2	-4	135	433	12.5495886	24.12632358	1		116.5650512
252	528.616025	109.6931518	0.5520662	1	5	116	479	22.59559877	35.71957496	1		78.69006753
253	17.4817898	16.86589379	0.772283997	1	0	157	492	3.839454343	6.727037122	1		0
254	84.91155047	35.86966392	0.829319773	1	-1	129	506	8.770484309	13.11193159	1		135
255	1380.228928	160.2908331	0.675061931	2	-6	353	439	37.6765688	54.40593596	1		108.4349488
256	129.8647242	62.30228486	0.420429434	4	-4	428	383	9.71094193	24.20007275	1		135
257	217.2736733	70.80007384	0.544690185	4	-7	334	386	9.605695048	30.92708711	1		119.7448813
258	819.1467222	120.0694487	0.714013673	2	-5	299	467	27.00860054	41.70295961	1		111.8014095
259	481.9979188	89.4907593	0.756307908	1	-5	389	481	18.71254952	33.4006328	1		101.3099325
260	84.91155047	38.45030908	0.721733668	2	-1	526	434	7.402044112	15.3909634	1		153.4349488
261	256.3995838	67.46357518	0.707926997	3	-5	505	467	12.61284613	26.74396884	1		120.9637565
262	361.2903226	83.57361547	0.650021635	5	-1	514	490	18.0913396	29.22163686	1		168.6900675
263	959.8335068	164.69627	0.444670423	1	-3	529	581	36.96367325	43.38374476	1		108.4349488
264	367.1175858	86.4673453	0.617036424	4	-8	485	631	13.50758091	36.02567119	1		116.5650512
265	92.4037461	36.62551741	0.865629213	1	0	428	681	10.25830607	12.17028956	1		0
266	22.47658689	20.51547712	0.671084154	1	-2	433	570	3.835421839	8.592793865	1		116.5650512
267	215.6087409	59.40855503	0.767676504	2	3	266	487	12.8893723	22.15063772	1		56.30993247
268	1101.352758	158.4660415	0.551142484	6	-3	364	614	31.72720386	48.99032593	1		153.4349488
269	742.5598335	122.0239246	0.626687944	10	-6	330	614	19.24364398	50.25865124	1		149.0362435
270	59.93756504	39.51924724	0.482271539	5	-4	296	596	4.516023513	19.11969339	1		141.3401917
271	176.4828304	51.35353488	0.840952832	3	-1	328	673	11.97186501	19.1548046	1		161.5650512
272	72.42455775	31.90699593	0.893971929	1	-1	377	719	8.32840458	11.47155146	1		135
273	111.5504683	46.19224456	0.656966357	2	-2	342	758	8.688636903	17.35534545	1		135
274	154.0062435	50.59768138	0.755939362	1	-2	327	721	11.69949562	18.12469236	1		116.5650512
275	316.3371488	67.46357518	0.873416425	1	-1	323	698	18.08783747	22.73817001	1		135
276	24.97398543	20.82856178	0.723401079	0	-1	297	695	4.62994514	8.177287194	1		90
277	258.8969823	61.98920019	0.846651703	2	0	268	626	15.66328233	21.58135937	1		0
278	74.9219563	41.03095424	0.559236795	1	-2	243	623	8.324588037	14.65687659	1		116.5650512
279	1564.203954	251.0339311	0.311916529	21	-8	155	572	32.35376173	89.03360674	1		159.145542
280	342.1436004	83.88670014	0.610987132	3	-4	78	589	16.65242964	28.40669201	1		126.8698976
281	951.508845	218.63045	0.250150512	4	-7	55	545	37.76185559	58.11949207	1		119.7448813
282	382.1019771	113.3427351	0.373767703	2	7	87	561	17.5134708	34.57077519	1		74.0546041
283	35.79604579	23.09612228	0.843270249	0	-1	106	584	5.969137992	8.23545702	1		90
284	248.074922	75.6482795	0.544746711	1	-8	65	590	10.38049636	33.21546985	1		97.12501635
285	1330.280957	168.4755375	0.588951507	4	-16	133	686	27.35096593	68.362791	1		104.0362435
286	910.7180021	163.4976476	0.428125177	0	-2	235	666	40.82024359	47.58511451	1		90
287	469.5109261	91.75831979	0.70075251	2	6	153	649	18.01297096	34.32970847	1		71.56505118
288	131.5296566	49.39905905	0.677323583	4	-3	110	638	8.5094335	21.1213118	1		143.1301024
289	389.5941727	80.36680099	0.75799956	2	1	135	647	20.32056501	26.85066715	1		26.56505118
290	1023.933403	167.5899998	0.458126458	7	-20	260	731	19.51005628	75.28540827	1		109.2900462
291	101.5608741	42.54266124	0.705158893	2	-3	272	727	8.350454146	16.53664866	1		123.6900675
292	190.6347555	55.75897171	0.77051737	2	-3	229	690	12.00252779	20.89775578	1		123.6900675
293	340.4786681	74.00688833	0.781187855	3	-3	158	692	16.5481592	27.90958774	1		135
294	144.8491155	47.26118272	0.814922934	1	-1	119	693	12.20846361	15.99687515	1		135
295	435.3798127	90.55969746	0.667126552	3	-7	111	671	15.54304677	37.0532325	1		113.1985905
296	156.503642	52.42247305	0.715647737	2	4	10	744	9.933301249	20.69420107	1		63.43494882
297	441.207076	93.45342728	0.634836468	6	-6	109	734	16.25429707	36.54650534	1		135
298	174.817898	57.14099453	0.672821976	2	-4	125	729	11.07439718	21.5597608	1		116.5650512
299	79.91675338	35.24349459	0.808518138	2	0	107	718	7.803349649	13.6285708	1		0
	1907.146611	204.5427811	0.563449539	5.193979933	-5.107023411	451.4749164	393.7725753	33.92573885	63.04432082			101.1391253
	2269.465669	183.5692	0.180342806	6.481970132	11.93980642	284.8204578	214.747882	22.4868518	44.22806925			39.77067839
