## Supplementary material for "PoreVision: A Program for Enhancing Efficiency and Accuracy in SEM Pore Analyses": Researcher 3 - PoreVision CSV.csv

Pore Number	Area ( µm²)	Perimeter ( µm)	Isoperimetric Ratio	Orientation Vectors - X	Orientation Vectors - Y	Center - X	Center - Y	Feret Diameter Minimum (from fitted ellipse) ( µm)	Feret Diameter Maximum (from fitted ellipse) ( µm)	Save Profile	PoreVision Output:
1	3581.269511	372.3020021	0.32468044	11	-12	552	485	53.3978616	93.75182121	1	Here are some useful area stats about these pores:	132.5104471
2	6579.812695	533.3709403	0.29064623	3	-36	629	207	56.21317217	149.2166236	1	Image Used: C:/Users/Hixon Lab/Desktop/Pore Measurement Test Image.png	94.76364169
3	668.4703434	170.3003291	0.289641664	1	-20	491	33	16.97541637	69.8850521	1	Extracted Scale: 200 microns	92.86240523
4	6579.812695	533.3709403	0.29064623	3	-36	629	207	56.21317217	149.2166236	2	Pixel/µm² ratio: 1.665	94.76364169
5	3581.269511	372.3020021	0.32468044	11	-12	552	485	53.3978616	93.75182121	2	Minimum: 169.823 µm²	132.5104471
6	668.4703434	170.3003291	0.289641664	1	-20	491	33	16.97541637	69.8850521	2	Maximum: 16728.408 µm²	92.86240523
7	1898.855359	422.9756514	0.13337395	1	-24	852	260	30.06972282	91.43608832	2	Mean: 1944.629 µm²	92.38594403
8	1910.509886	187.7386759	0.681163945	4	-16	699	251	33.08035328	76.45838091	2	Median: 1304.475 µm²	104.0362435
9	308.012487	116.2364649	0.286479402	2	-7	248	243	13.65833898	31.86245826	2	Standard Deviation: 2007.328 µm²	105.9453959
10	359.6253902	86.59702947	0.602634819	1	-7	453	241	14.9869242	33.49002223	2	Mean Perimeter: 248.726 µm	98.13010235
11	862.4349636	169.1017068	0.379000896	6	-4	212	249	31.40913686	49.11644228	2	Mean IPR: 0.4032	146.3099325
12	1972.112383	244.6203021	0.414148915	0	-4	52	261	50.31395697	62.45009392	2	Mean Pore Density: 208.499 pores/mm²	90
13	1202.913632	239.5349796	0.263454987	9	-27	723	267	21.5652392	94.77808799	2	Mean Feret Diameter (minimum): 35.392 µm	108.4349488
14	2919.458897	324.3609338	0.348702568	6	-10	351	269	49.84842116	79.28651871	2	Mean Feret Diameter (maximum): 67.362 µm	120.9637565
15	1969.614984	233.9846368	0.452081273	9	-18	479	273	33.4061801	85.55302774	2		116.5650512
16	7150.884495	836.7736281	0.128337525	16	14	787	294	89.23049435	143.0718502	2	Profile #1	41.18592517
17	453.6940687	130.5217135	0.334662794	6	9	230	266	17.34214537	45.60072376	2	Pore Area Minimum (pixels): 10	56.30993247
18	3465.556712	417.6309606	0.249687902	3	12	959	293	58.81547497	91.02696573	2	Pore Area Maximum (pixels): 100000	75.96375653
19	2841.207076	402.7732589	0.220085532	4	0	272	279	58.14107587	66.78637597	2	Denoising Strength: 10	0
20	1094.693028	205.2844554	0.326430016	7	-9	414	269	27.33112458	55.15411869	2	Denoising Size: 10	127.8749837
21	1357.752341	196.9163505	0.440014378	7	-11	572	277	34.91605451	66.97446762	2	CLAHE size: 1	122.4711923
22	1664.932362	321.0244351	0.203016005	7	-1	998	273	39.98336546	59.93904852	2	Contour Cutoff: 150	171.8698976
23	1875.546306	204.2155172	0.565145375	8	-13	318	285	36.29111751	75.01066146	2		121.6075022
24	431.2174818	105.9138843	0.483059283	2	-3	947	271	22.43687537	31.69980203	2	Profile #2	123.6900675
25	181.4776275	60.16440853	0.63001901	2	4	81	266	11.22992485	22.68356815	2	Pore Area Minimum (pixels): 100	63.43494882
26	797.5026015	118.8171101	0.709878466	0	8	653	278	24.26664045	44.68579692	2	Pore Area Maximum (pixels): 100000	90
27	433.7148803	107.1125066	0.475043983	3	11	238	280	15.761197	44.56318025	2	Denoising Strength: 10	74.7448813
28	1749.843913	293.889677	0.254589514	7	-5	126	360	47.05447289	68.53041618	2	Denoising Size: 10	144.4623222
29	2718.834547	386.5335344	0.228674789	7	-23	57	387	38.92560651	98.79744007	2	CLAHE size: 1	106.9275131
30	2199.37565	281.42922	0.348956187	3	-19	734	381	34.45182554	83.53793237	2	Contour Cutoff: 150	98.97262661
31	820.8116545	151.296559	0.450604243	3	-13	8	373	20.621584	54.95251563	2		102.9946168
32	1771.488033	218.5007658	0.466275031	3	-6	446	373	40.71556584	60.23267684	2		116.5650512
33	1396.878252	147.2042068	0.810080124	3	-3	797	366	37.48317842	48.40922694	2		135
34	189.8022893	73.69380366	0.439186887	1	-8	554	366	9.059641438	30.36923562	2		97.12501635
35	2401.664932	475.2147239	0.133641858	10	-32	768	392	48.56663366	135.3757698	2		107.3540246
36	427.0551509	120.6419017	0.368720666	2	-8	108	374	16.49237356	39.77411824	2		104.0362435
37	556.0874089	114.7247579	0.530931663	7	-9	704	373	16.94248569	47.45822045	2		127.8749837
38	287.2008325	98.30163294	0.3734858	1	6	577	374	12.96414406	30.19793111	2		80.53767779
39	217.2736733	74.44965716	0.492596777	3	-4	195	369	13.87670702	27.17094175	2		126.8698976
40	475.3381894	102.3939851	0.569722905	1	-9	886	385	16.177853	40.71167731	2		96.34019175
41	6327.575442	415.4171164	0.460763875	4	-31	201	435	62.72324101	143.6000504	2		97.35237936
42	224.7658689	68.53251334	0.601377131	1	-2	309	377	14.69588864	20.50117616	2		116.5650512
43	401.2486993	142.6690858	0.247721525	7	-7	338	387	17.76241795	43.22912401	2		135
44	2542.351717	380.4867065	0.220681801	9	-8	387	398	57.97197896	89.08384262	2		138.3664607
45	606.0353798	212.7133062	0.168313336	3	4	429	391	36.16562628	47.62567336	2		53.13010235
46	16728.40791	1416.605395	0.104753053	28	-30	871	462	122.4817091	229.6566083	2		133.025066
47	271.383975	72.18209667	0.654538321	3	2	832	379	16.64383673	24.39548615	2		33.69006753
48	3194.172737	395.4740923	0.256644633	6	18	322	420	49.79603429	99.61551789	2		71.56505118
49	432.049948	115.4806114	0.407123032	9	5	804	392	16.93571767	45.71032124	2		29.0546041
50	223.1009365	76.90061815	0.474079958	5	-7	308	391	10.79551205	32.62859714	2		125.5376778
51	1614.984391	165.1927551	0.743697292	4	0	232	401	41.90872192	52.8994308	2		0
52	287.2008325	101.0656786	0.353336226	3	3	281	399	20.40225244	33.19090812	2		45
53	5712.382934	571.1191122	0.22007656	20	-20	561	429	64.31401407	136.8027619	2		135
54	3289.073881	276.8403827	0.539292786	1	-4	733	619	62.43079401	73.21403257	2		104.0362435
55	3576.274714	428.4500264	0.244816333	3	-13	303	636	55.1188512	91.60452566	2		102.9946168
56	540.2705515	185.3414312	0.197640587	4	-16	957	628	24.00765204	67.18524071	2		104.0362435
57	1045.577523	182.1883331	0.395844831	11	-7	327	612	25.68139845	60.12743058	2		147.5288077
58	2986.888658	342.0363974	0.320836855	6	-14	858	637	51.90946025	91.66560019	2		113.1985905
59	1304.474506	225.6702483	0.321882115	14	-17	85	623	29.2044978	84.71103791	2		129.4724598
60	598.5431842	133.1023587	0.424554893	0	1	25	616	29.93161355	31.48149798	2		90
61	173.1529657	64.25676069	0.526989718	1	-3	700	613	13.76581254	22.98012518	2		108.4349488
62	170.6555671	64.56984535	0.514364316	1	-6	40	622	10.93871701	25.32187677	2		99.46232221
63	6535.691988	543.0451001	0.278502849	11	16	380	659	76.98343092	127.0578003	2		55.49147701
64	814.1519251	120.5122176	0.704454848	2	-1	60	628	31.49188872	36.0963563	2		153.4349488
65	889.9063476	143.4249393	0.543631757	1	-4	816	631	28.72513802	40.31331462	2		104.0362435
66	1181.269511	162.7417941	0.560480697	7	-3	562	627	31.1390686	50.83352858	2		156.8014095
67	395.421436	86.4673453	0.664608394	5	-6	592	629	15.11474855	35.00848339	2		129.8055711
68	1137.98127	185.5248317	0.415471162	2	-2	790	638	40.12001038	48.72626028	2		135
69	360.4578564	91.62863562	0.539513008	4	-8	486	630	13.36857211	36.36424649	2		116.5650512
70	188.1373569	61.67611553	0.621513943	0	-6	831	628	10.24623625	25.11734255	2		90
71	845.78564	174.2629971	0.349993366	5	2	263	633	29.60869328	43.70502103	2		21.80140949
72	208.9490114	87.53628346	0.342668337	2	-1	695	633	15.23303986	21.43230807	2		153.4349488
73	3161.706556	471.4354564	0.17876683	29	-9	543	649	41.55541205	119.4927585	2		162.7585406
74	1323.621228	174.7057659	0.544953079	0	-9	184	650	32.6539218	54.78389125	2		90
75	3488.865765	373.317224	0.314585042	21	-25	80	668	43.56360651	126.7839395	2		130.0302593
76	169.8231009	65.50909935	0.497282726	3	-3	110	638	10.62826095	22.83201894	2		135
77	2111.966701	201.8942404	0.651102063	0	-2	24	657	51.83982603	55.42322466	2		90
78	240.5827263	96.34715711	0.325684055	5	6	336	644	13.75873197	32.58181418	2		50.19442891
79	734.2351717	149.3420832	0.413695349	4	9	152	654	24.88763379	50.55253552	2		66.03751103
80	407.0759625	116.1067807	0.379463629	6	4	673	648	19.18313796	38.87111541	2		33.69006753
81	439.5421436	95.85067195	0.601201509	1	1	135	647	24.0128671	27.92748728	2		45
82	3950.052029	497.6624253	0.200420885	10	-21	699	683	52.27164976	111.1489081	2		115.4633451
83	349.635796	125.6735079	0.278187927	8	-7	895	652	12.96456368	40.68363067	2		138.8140748
84	1768.990635	313.9623853	0.225517453	14	-6	616	658	33.08071752	73.01027852	2		156.8014095
85	4842.455775	497.4790249	0.245881571	17	-26	767	685	57.26552656	137.2036842	2		123.1785117
86	991.4672216	184.0131247	0.36795154	1	-2	235	666	44.92158459	50.13788039	2		116.5650512
87	751.7169615	176.7139581	0.302497998	9	-25	723	674	14.42550167	80.66385577	2		109.7988764
88	185.6399584	73.380719	0.433228881	7	2	988	654	9.480163205	29.73686464	2		15.9453959
89	4496.98231	387.7858731	0.375791606	3	-13	816	690	61.29980272	95.46940957	2		102.9946168
90	3262.434964	486.5302749	0.173193659	7	-18	525	697	48.41093002	96.74956291	2		111.2505055
91	651.8210198	127.9410684	0.500401127	4	-9	110	669	20.13731433	46.21334937	2		113.962489
92	1401.873049	185.2117471	0.513548534	4	-16	133	685	28.01074613	71.69238183	2		104.0362435
93	4686.784599	720.568628	0.113431626	30	-29	967	707	51.8931678	158.8058078	2		135.9710219
94	1504.266389	256.4545898	0.287417802	3	0	197	687	49.62929018	56.62095101	2		0
95	183.1425598	59.72163969	0.645261418	2	-5	597	669	10.83632069	23.90659948	2		111.8014095
96	2183.558793	206.7961624	0.641637597	3	-5	865	686	46.5933326	62.13031892	2		120.9637565
97	2349.219563	274.2060212	0.3926264	8	-2	573	683	46.73949703	68.4339954	2		165.9637565
98	208.1165453	59.09547037	0.748872848	3	-1	328	673	12.61566654	21.64304426	2		161.5650512
99	319.6670135	118.8171101	0.284544187	10	-2	302	677	14.40672105	40.3517397	2		168.6900675
100	1470.967742	285.2084875	0.227241748	10	7	480	691	31.43113659	64.2506261	2		34.9920202
101	535.2757544	115.0378426	0.508283462	4	-7	225	688	20.09546957	39.88824168	2		119.7448813
102	472.8407908	127.0018144	0.368387553	1	-3	20	686	21.5500567	29.41711426	2		108.4349488
103	195.6295525	67.77665984	0.535160439	1	1	426	681	14.94734241	19.22194942	2		45
104	375.4422477	99.37057111	0.477790416	0	6	609	690	19.45885935	35.38354197	2		90
105	7871.800208	487.9122977	0.4155281	9	-19	899	606	78.65526261	132.7949179	2		115.3461759
106	689.2819979	106.3566531	0.765733197	3	4	426	341	24.19360499	37.55095205	2		53.13010235
107	3189.17794	325.1705036	0.379023666	1	-17	423	52	50.89049309	94.42252867	2		93.36646066
108	7752.757544	870.2237958	0.128648331	11	-17	779	559	90.86019208	144.7156943	2		122.9052429
109	3737.773153	433.7947172	0.249605578	0	-18	895	728	55.43435866	102.823004	2		90
110	3359.833507	264.2502416	0.604639945	12	-13	376	515	48.48064792	93.40946321	2		132.70939
111	3603.746098	317.4285681	0.449440318	2	11	361	343	54.84381891	85.64596853	2		79.69515353
112	3083.454735	367.2166797	0.287344337	5	-11	166	470	55.81057149	87.60801254	2		114.4439548
113	2349.219563	282.1313572	0.37087773	5	-18	90	477	37.98422044	86.35466545	2		105.524111
114	4590.218522	502.8459672	0.22812521	0	-13	466	488	76.38860395	110.4793721	2		90
115	5243.704475	582.5643473	0.194160225	16	-33	429	518	52.85405805	146.4675903	2		115.8663568
116	424.5577523	145.249731	0.252880864	1	11	710	94	18.29916308	47.36876949	2		84.80557109
117	2077.003122	354.443138	0.20775614	3	-10	735	105	39.26138109	67.95370779	2		106.6992442
118	832.4661811	175.3319353	0.340294093	1	-10	441	98	26.12562364	49.77001067	2		95.71059314
119	383.7669095	85.21500664	0.664117959	2	-4	848	91	18.8448789	29.32219475	2		116.5650512
120	3819.354839	464.3196903	0.222620765	5	-11	966	120	61.59908172	92.05839096	2		114.4439548
121	362.1227888	86.91011413	0.602455647	1	-1	906	94	20.75657014	24.41725208	2		135
122	178.9802289	66.70772168	0.505431968	3	-5	341	95	11.15423633	25.73530874	2		120.9637565
123	655.1508845	157.2137028	0.333096755	3	-17	534	103	19.71918537	66.77981469	2		100.0079798
124	3430.593132	419.5094685	0.244960208	9	0	584	127	66.34447159	89.77531187	2		0
125	708.4287201	142.5394017	0.438163463	0	-7	259	111	24.04889261	43.00220613	2		90
126	551.0926119	99.50025528	0.699497333	1	7	82	109	19.76350723	37.56292528	2		81.86989765
127	815.8168574	131.277567	0.594869223	4	-1	381	111	28.44300055	41.24505812	2		165.9637565
128	249.7398543	101.8215321	0.302704211	3	3	11	104	13.74731618	26.26537446	2		45
129	332.1540062	86.91011413	0.552597249	3	-7	431	110	13.33837571	33.73093882	2		113.1985905
130	446.201873	128.9562902	0.33717564	3	-18	826	119	12.57401989	59.70359064	2		99.46232221
131	2238.501561	447.9725332	0.14017304	3	-10	802	129	44.01546847	69.98243763	2		106.6992442
132	707.5962539	168.4755375	0.313272078	7	-16	896	130	19.23487386	63.01641157	2		113.6293777
133	4234.755463	442.735275	0.271487569	15	-10	379	142	56.88775339	103.5195824	2		146.3099325
134	6297.60666	745.328393	0.142459057	0	11	181	160	92.27477043	120.1147166	2		90
135	510.301769	212.4002215	0.142143501	0	-13	229	136	26.48699607	58.2520811	2		90
136	2533.194589	309.6866326	0.331920057	5	-9	61	138	44.61636451	73.0597416	2		119.0546041
137	2493.236212	290.1863773	0.372065369	8	-19	467	345	38.02210162	91.40180034	2		112.8336542
138	2958.584807	377.5392603	0.26083727	3	-10	969	346	63.05093088	92.2559086	2		106.6992442
139	1050.57232	203.719032	0.318106549	4	9	854	340	26.63980299	53.18397276	2		66.03751103
140	1118.002081	178.4850334	0.441010435	2	-20	874	340	22.39082336	74.22280588	2		95.71059314
141	4446.201873	452.172318	0.27326946	11	-18	618	360	54.24566454	109.7991943	2		121.4295656
142	1203.746098	223.2952552	0.303379176	2	-11	825	338	30.88290553	57.83736198	2		100.3048465
143	3746.097815	435.4898247	0.248217818	5	-5	239	362	73.00460815	90.67442863	2		135
144	258.8969823	93.14034262	0.375025838	4	-2	128	334	17.05024596	29.35774772	2		153.4349488
145	172.3204995	58.33961687	0.636238087	2	0	77	332	13.66729859	19.79106411	2		0
146	10116.9615	965.0055296	0.136521282	22	-59	687	417	63.20545812	226.044469	2		110.4495476
147	2089.490114	266.0213169	0.371037074	8	-16	81	366	36.35834232	82.70342427	2		116.5650512
148	1547.554631	215.4236355	0.41905319	4	-12	402	361	33.94496795	67.4895748	2		108.4349488
149	218.1061394	84.01638431	0.388284255	8	3	107	344	12.22902236	33.25077918	2		20.55604522
150	3360.665973	421.204576	0.238039512	5	-8	515	365	54.17136408	78.86376166	2		122.0053832
151	567.7419355	108.9372983	0.60118431	5	-7	755	351	18.7102164	42.24671395	2		125.5376778
152	690.9469303	140.0884407	0.442435487	4	-12	337	360	20.03476174	54.34637254	2		108.4349488
153	322.9968783	92.38448912	0.475565199	2	-7	121	398	14.81481491	33.54693751	2		105.9453959
154	4745.057232	474.6422709	0.264678395	7	-6	485	423	72.25477649	95.14628749	2		139.3987054
155	2718.002081	418.4405304	0.195070753	12	-16	602	415	43.40397004	95.17732682	2		126.8698976
156	800	185.5248317	0.292075923	6	-11	112	409	20.82891895	53.20923344	2		118.6104597
157	1494.276795	250.4077618	0.299464498	3	0	153	412	43.14889723	51.30903675	2		0
158	1280.332986	215.1105508	0.34770375	1	-8	619	98	33.19606904	55.27866487	2		97.12501635
159	961.4984391	187.2199392	0.34471029	3	-3	401	93	32.08400849	42.82973259	2		135
160	1266.181061	167.719684	0.565636735	1	13	242	135	27.18409877	61.54747748	2		85.60129465
161	258.8969823	66.08155235	0.745034492	0	-2	688	122	15.53294643	22.8414917	2		90
162	1490.114464	185.8379164	0.542201655	2	9	665	143	33.78396311	58.12125421	2		77.47119229
163	7854.318418	625.6257453	0.252167518	4	37	922	189	66.22975011	161.8795973	2		83.8298249
164	281.3735692	87.2231988	0.464760429	4	-2	30	128	15.58589812	26.8091091	2		153.4349488
165	405.4110302	91.18586679	0.612703503	3	-1	755	131	21.52409461	30.01128904	2		161.5650512
166	1187.92924	171.3692673	0.508316909	0	-5	272	145	35.75576536	48.12922324	2		90
167	1450.988554	283.9561489	0.226136828	1	-17	724	164	34.30445025	79.78774532	2		93.36646066
168	336.3163371	106.3566531	0.373618613	4	-2	419	133	18.69873416	29.40014501	2		153.4349488
169	1315.296566	194.9081584	0.435084402	1	8	440	147	32.97954928	52.92115242	2		82.87498365
170	281.3735692	73.69380366	0.651075297	3	-2	21	139	16.9318353	24.99463727	2		146.3099325
171	4205.619147	350.6638705	0.429791439	6	14	690	168	59.09351964	95.84942233	2		66.80140949
172	2251.82102	316.8023988	0.281946566	1	-9	467	168	46.82290354	70.93158845	2		96.34019175
173	1783.975026	223.6083398	0.448355643	4	-28	863	172	26.69444915	100.5136305	2		98.13010235
174	212.2788762	67.15049051	0.591586514	1	-4	479	150	13.41563194	23.52555552	2		104.0362435
175	859.937565	187.0365387	0.308904241	4	10	22	160	24.67428638	52.46329031	2		68.19859051
176	453.6940687	103.4629233	0.532602837	2	5	355	157	20.26066073	34.11844561	2		68.19859051
177	310.5098855	99.37057111	0.39515704	1	-6	825	156	15.47476246	33.03228809	2		99.46232221
178	2274.297607	324.8574189	0.270814292	7	-30	1006	182	32.60224619	112.399292	2		103.1340223
179	5476.795005	515.3601405	0.259128212	3	13	304	212	76.2870444	111.9582736	2		77.00538321
180	1922.164412	296.6000063	0.274573162	4	-15	290	506	39.70013034	80.67979382	2		104.9314172
181	2932.778356	313.5955843	0.374756547	1	-15	778	452	46.04906144	85.35320651	2		93.81407483
182	2931.113424	262.2420494	0.53559662	4	-9	969	452	52.43346184	77.55378477	2		113.962489
183	7595.421436	481.3152682	0.412004978	9	-25	918	356	74.91062287	143.5881584	2		109.7988764
184	3908.42872	363.880181	0.370932815	5	2	762	247	64.66634443	79.13736159	2		21.80140949
185	1730.69719	216.2332053	0.465142669	6	6	734	209	43.34013908	65.53813319	2		45
186	4733.402706	401.5746366	0.368850833	1	-5	209	618	75.77010124	87.94587166	2		101.3099325
187	3549.635796	456.134986	0.214391168	15	-10	735	576	60.42983024	105.9171714	2		146.3099325
188	3260.770031	410.4392266	0.243238498	8	0	103	531	58.77901631	78.58014999	2		0
189	3652.861602	506.0527817	0.179246816	2	29	26	549	44.51256537	118.5499031	2		86.05481377
190	1358.584807	207.5520159	0.396317004	6	-12	243	193	29.92548789	63.87404411	2		116.5650512
191	949.0114464	129.5824595	0.710213424	0	7	349	222	27.71870029	44.94923745	2		90
192	1184.599376	144.4938775	0.712988413	8	-8	761	493	27.91281177	55.18484792	2		135
193	2504.890739	263.4943881	0.45337327	7	-13	254	585	41.73386112	80.33033309	2		118.3007558
194	1539.229969	222.2800333	0.391482604	1	-10	64	520	35.18575607	61.79447297	2		95.71059314
195	5019.771072	490.416975	0.262278558	4	-15	290	344	73.49407565	112.9017984	2		104.9314172
196	1614.151925	237.6879364	0.359037649	17	-21	846	546	23.9867475	94.92270193	2		128.990994
197	1041.415193	165.7652081	0.476263179	2	-15	834	588	24.62543611	64.5072051	2		97.59464337
198	6833.71488	659.8003017	0.197261213	18	12	531	240	85.76067525	141.1779096	2		33.69006753
199	491.1550468	97.98854828	0.642802901	4	-2	314	65	22.72597774	33.9667068	2		153.4349488
200	1010.613944	181.7455642	0.384474473	7	-12	742	77	31.46360828	67.76720109	2		120.2564372
201	859.1050989	122.0239246	0.725047039	2	3	829	70	29.4525368	38.88853258	2		56.30993247
202	901.5608741	174.5760818	0.371736697	0	3	139	72	32.03693267	38.97312041	2		90
203	4010.82206	506.9383194	0.196125028	1	-13	197	94	70.7571608	103.0430062	2		94.39870535
204	1019.771072	142.3560012	0.632355051	3	8	29	82	27.6823573	49.68198222	2		69.44395478
205	2990.218522	298.6841663	0.421200027	6	-23	464	101	40.93860749	102.2883951	2		104.620874
206	4168.158169	585.4043608	0.152841802	3	-15	115	109	56.86625327	98.66660826	2		101.3099325
207	1528.407908	198.7411422	0.486265634	0	1	361	87	47.88023918	50.79365392	2		90
208	198.9594173	80.67988565	0.384099566	3	-7	913	79	9.928755606	30.14664189	2		113.1985905
209	1187.92924	149.6551678	0.666525854	2	5	249	88	33.48380304	48.1059019	2		68.19859051
210	1714.047867	272.3812296	0.290321005	4	14	417	220	33.35159302	68.42782297	2		74.0546041
211	814.9843913	138.263649	0.535726496	8	-12	371	244	20.95522235	56.84686968	2		123.6900675
212	2494.068678	297.6152282	0.353840854	1	-28	98	307	33.55114352	105.2908227	2		92.04540849
213	2482.414152	267.457056	0.436089854	1	-7	400	443	49.63961201	68.98519701	2		98.13010235
214	2245.16129	250.2243613	0.450607308	1	9	443	436	47.23806074	70.48186764	2		83.65980825
215	2441.623309	224.8606785	0.606822245	7	-12	357	573	42.01021748	78.00746302	2		120.2564372
216	4888.241415	543.6175531	0.207862223	11	-33	600	267	55.21731961	143.9954106	2		108.4349488
217	3282.414152	392.2672778	0.26806436	1	-5	510	187	59.94528001	73.84578582	2		101.3099325
218	4973.985432	480.7428152	0.27045111	7	-22	502	109	56.41509025	115.2716458	2		107.6501242
219	790.0104058	164.8796705	0.365181236	9	-7	880	289	25.59369241	56.59824002	2		142.1250163
220	175.6503642	60.92026203	0.594751291	0	4	722	286	12.01490956	20.83296253	2		90
221	251.4047867	94.33896495	0.354977799	2	11	63	294	10.47479814	39.86246171	2		79.69515353
222	1276.170656	168.3458533	0.565866223	1	-3	221	303	39.75208406	49.36217769	2		108.4349488
223	1853.069719	196.8626342	0.600862415	1	-10	527	309	37.80338657	64.22820553	2		95.71059314
224	1057.23205	178.7981181	0.415579673	3	-23	44	316	20.06749307	79.39641153	2		97.43140797
225	1569.198751	225.9296167	0.386314925	1	-15	692	315	35.67315132	73.23233328	2		93.81407483
226	1713.215401	325.9263571	0.202666921	2	-18	710	330	34.07587851	81.74333634	2		96.34019175
227	178.1477627	68.97528218	0.470547277	3	-7	851	305	9.899082184	29.36326058	2		113.1985905
228	379.6045786	116.6792337	0.35039199	2	-9	422	308	14.08780621	37.68649932	2		102.5288077
229	233.9229969	69.28836684	0.612297003	4	4	124	302	12.07145937	26.58782221	2		45
230	187.3048907	60.47749319	0.643533884	2	-5	990	303	11.53478684	23.80622125	2		111.8014095
231	4785.848075	456.2646701	0.288891716	14	-36	156	342	47.37656132	146.5935393	2		111.2505055
232	411.2382934	119.8860482	0.359555654	11	-3	296	302	13.91440976	41.6457047	2		164.7448813
233	1818.106139	279.2913437	0.292896476	12	-7	658	319	38.94107942	73.96370672	2		149.7435628
234	293.8605619	68.84559801	0.779110066	1	-2	563	305	17.31635678	23.00488134	2		116.5650512
235	2807.908429	324.5443343	0.334999949	4	12	43	186	49.45063929	81.29372874	2		71.56505118
236	2001.248699	262.1123652	0.366046204	1	0	225	505	54.12508072	56.58804124	2		0
237	2216.024974	281.6885884	0.350950615	7	12	272	44	38.46210357	76.44522882	2		59.74356284
238	3977.523413	533.9211418	0.175334901	6	7	784	63	72.75566347	94.68342443	2		49.39870535
239	314.6722164	90.68938163	0.480789951	1	8	34	39	14.62957813	34.80782047	2		82.87498365
240	874.0894901	226.6854702	0.21375604	16	-1	839	38	19.69948676	62.41531864	2		176.4236656
241	192.2996878	73.82348784	0.443403711	2	8	754	44	9.230458044	30.14555162	2		75.96375653
242	1001.456816	141.0276947	0.632751637	4	7	397	52	28.19980498	48.57338198	2		60.2551187
243	2448.283039	369.0414713	0.225902554	4	5	92	62	56.71935543	72.76058074	2		51.34019175
244	1083.870968	157.9695563	0.545808948	1	-16	336	56	23.48990163	65.14292071	2		93.57633437
245	1928.824142	269.3578156	0.334074506	4	-14	880	64	37.19135407	74.86442812	2		105.9453959
246	518.6264308	144.9366463	0.310247359	1	9	656	54	16.76349394	41.58191312	2		83.65980825
247	517.7939646	105.9138843	0.580044158	5	-4	512	50	20.3061233	35.3461604	2		141.3401917
248	507.8043704	103.7760079	0.592532775	6	6	66	56	17.0280235	39.95059106	2		45
249	221.4360042	67.46357518	0.611391498	3	-5	958	52	11.8015277	26.34520992	2		120.9637565
250	2946.930281	449.721357	0.183101837	8	-16	646	86	49.82945596	95.89605516	2		116.5650512
251	255.5671176	116.5495496	0.236425132	8	1	848	53	13.22986972	33.83744517	2		7.125016349
252	178.9802289	61.54643136	0.593757585	0	-1	483	54	13.76630845	17.61265662	2		90
253	2002.913632	234.6108061	0.457273531	6	-7	683	72	40.92758179	65.06269393	2		130.6012946
254	1648.283039	288.1022173	0.249544758	16	25	167	82	25.03609934	101.9419221	2		57.38075693
255	973.9854318	166.5210616	0.441391518	2	16	605	74	22.57256046	64.37829787	2		82.87498365
256	5425.182102	359.1616595	0.528499092	6	-20	298	106	63.97981705	117.9479094	2		106.6992442
257	238.0853278	64.88293002	0.710692265	1	-5	585	63	13.06344432	24.08957451	2		101.3099325
258	2123.621228	207.2389312	0.621361348	3	5	36	442	47.72531325	61.42050466	2		59.03624347
259	1790.634755	314.0383531	0.228166296	6	4	38	479	42.27136427	62.19043363	2		33.69006753
260	2242.663892	327.6214646	0.262560481	14	6	272	431	41.77721577	81.56244093	2		23.19859051
261	2602.289282	250.3540454	0.521742494	1	-3	79	215	59.92533038	66.45808066	2		108.4349488
262	5544.224766	507.4885208	0.270519295	1	26	558	72	59.86724854	127.8195289	2		87.79740184
263	2531.529657	236.6949661	0.567825432	0	-21	770	182	38.34864955	91.93221554	2		90
264	3716.129032	266.4640857	0.657693097	0	-17	932	41	52.20972861	95.24835402	2		90
265	1124.661811	212.1408532	0.314038714	1	-8	963	31	31.72786343	52.34982398	2		97.12501635
266	1255.359001	253.1180911	0.246224595	0	5	392	288	38.66889215	52.87965344	2		90
267	1364.412071	184.4558936	0.503930152	4	-6	930	451	35.71896707	54.8918398	2		123.6900675
268	1169.614984	170.743098	0.50415778	2	-4	493	320	34.54258334	44.80160621	2		116.5650512
269	1280.332986	168.0327686	0.569829374	4	6	51	89	34.52779954	53.39208787	2		56.30993247
270	1575.858481	263.5703559	0.285058471	2	-22	868	109	28.50189209	86.20193974	2		95.19442891
271	1829.760666	236.8246503	0.409968361	3	-23	707	39	31.89642875	92.37390334	2		97.43140797
272	880.7492196	156.198481	0.453637051	8	2	343	20	25.6126896	46.44898938	2		14.03624347
273	1004.786681	164.0701006	0.469056161	2	-13	308	29	25.5403531	61.40520157	2		98.74616226
	1944.628802	248.7259807	0.403220975	4.886446886	-6.095238095	478.5750916	334.2417582	35.3921391	67.36196436			98.31169887
	2007.32835	176.1371712	0.158802453	4.928712341	12.16998535	288.9820541	208.9762339	19.43765839	35.45375039			36.07131758
