## Supplementary material for "PoreVision: A Program for Enhancing Efficiency and Accuracy in SEM Pore Analyses": Researcher 4 - PoreVision CSV.csv

Pore Number	Area ( µm²)	Perimeter ( µm)	Isoperimetric Ratio	Orientation Vectors - X	Orientation Vectors - Y	Center - X	Center - Y	Feret Diameter Minimum (from fitted ellipse) ( µm)	Feret Diameter Maximum (from fitted ellipse) ( µm)	Save Profile	PoreVision Output:
1	1682.414152	220.5849258	0.434501335	4	-23	707	38	30.49331173	90.91734855	1	Here are some useful area stats about these pores:	99.86580694
2	3612.07076	258.5924661	0.678788347	1	-17	932	41	51.37780959	93.85955811	1	Image Used: C:/Users/Hixon Lab/Desktop/Pore Measurement Test Image.png	93.36646066
3	926.5348595	146.8911222	0.539610672	1	-13	308	29	25.17294607	58.33637853	1	Extracted Scale: 200 microns	94.39870535
4	808.3246618	132.0334205	0.582677092	7	2	343	20	25.20195007	44.29752965	1	Pixel/µm² ratio: 1.665	15.9453959
5	5250.364204	391.3817401	0.430723111	1	27	557	72	56.93164948	127.3890341	1	Minimum: 333.819 µm²	87.8789036
6	2890.322581	257.3938437	0.548226304	1	-16	424	50	50.1533656	90.69456039	1	Maximum: 7458.065 µm²	93.57633437
7	3714.4641	403.5291124	0.286652864	5	7	784	63	72.87316599	94.51852122	1	Mean: 1935.407 µm²	54.46232221
8	999.7918835	148.7696302	0.567663413	4	8	397	54	27.40428309	50.37189114	1	Median: 1485.12 µm²	63.43494882
9	1797.294485	195.2212431	0.592618163	3	-15	881	65	33.20279275	74.00352724	1	Standard Deviation: 1454.807 µm²	101.3099325
10	384.5993757	84.45915314	0.677524484	1	7	657	51	15.47772807	33.19143726	1	Mean Perimeter: 217.706 µm	81.86989765
11	453.6940687	94.20928078	0.642370501	6	5	66	56	16.33022308	36.31323291	1	Mean IPR: 0.5057	39.80557109
12	1881.373569	183.2572712	0.703983486	6	-7	685	73	39.72787672	63.42387046	1	Mean Pore Density: 166.494 pores/mm²	130.6012946
13	985.6399584	142.6690858	0.608510966	6	11	176	70	23.51088247	54.28751792	1	Mean Feret Diameter (minimum): 37.23 µm	61.38954033
14	902.3933403	151.9227283	0.491315249	1	16	604	75	21.08431416	61.04304652	1	Mean Feret Diameter (maximum): 69.454 µm	86.42366563
15	5287.825182	338.2034136	0.580939597	7	-19	298	106	63.25861777	115.8483493	1		110.2248594
16	376.2747138	90.24661279	0.580567976	4	-1	313	64	19.62752927	30.73961319	1	Profile #1	165.9637565
17	687.6170656	102.7070698	0.81913566	1	-2	830	69	27.44671237	32.2871645	1	Pore Area Minimum (pixels): 200	116.5650512
18	767.5338189	130.2086289	0.568889415	0	2	139	71	31.02865896	35.51922214	1	Pore Area Maximum (pixels): 100000	90
19	2820.395421	250.5374459	0.564643813	4	-21	464	101	41.62225539	95.77177971	1	Denoising Strength: 100	100.7842979
20	1216.233091	169.4147914	0.532505415	10	7	110	87	28.90008742	59.99202605	1	Denoising Size: 5	34.9920202
21	1222.89282	196.4735817	0.398097944	1	-2	362	87	42.11498137	47.25225633	1	CLAHE size: 2	116.5650512
22	1722.372529	240.0851811	0.375496804	4	-14	252	97	35.08467643	71.36140393	1	Contour Cutoff: 125	105.9453959
23	1219.562955	151.6096437	0.666746023	4	6	51	89	33.78520596	51.29969935	1		56.30993247
24	593.5483871	120.0157324	0.517832893	3	9	934	91	19.13992605	43.896445	1		71.56505118
25	1323.621228	215.1105508	0.359459663	2	-17	868	113	28.79153098	72.82772433	1		96.70983681
26	462.0187305	113.5261356	0.450482306	2	7	151	104	21.4167195	38.834103	1		74.0546041
27	2618.106139	308.8770628	0.344846479	3	-9	969	126	59.67404273	84.61105839	1		108.4349488
28	2307.596254	273.3204835	0.388173004	2	4	120	121	53.90773158	63.98223385	1		63.43494882
29	2597.294485	292.1945695	0.382284577	4	-8	591	126	52.62513684	75.41189871	1		116.5650512
30	538.6056191	97.23269478	0.71590616	1	6	82	109	20.17310727	36.1990701	1		80.53767779
31	777.5234131	119.8860482	0.679807654	5	-2	381	111	26.2489245	40.74702601	1		158.1985905
32	2042.872008	313.541868	0.261131906	3	-10	802	128	43.58299994	69.99320738	1		106.6992442
33	6403.329865	507.1217199	0.312889735	12	-37	916	196	73.05944627	173.5956992	1		107.9691397
34	3880.957336	365.7049727	0.364659054	15	-10	380	142	55.41483725	102.4877634	1		146.3099325
35	734.2351717	114.0985886	0.708736018	2	-7	169	125	23.30798734	42.17220183	1		105.9453959
36	2171.0718	233.0990991	0.502114612	4	-8	60	136	44.89755938	66.41122141	1		116.5650512
37	1139.646202	146.4483533	0.667745432	1	12	242	137	26.71150946	57.41654427	1		85.23635831
38	1830.593132	197.8018882	0.587950585	4	-11	931	147	38.33504461	66.46575928	1		109.9831065
39	1115.504683	144.1807928	0.674320624	0	-4	272	146	35.19770961	45.25958154	1		90
40	1217.898023	207.0555307	0.356982658	1	-19	724	161	30.38392098	80.02849456	1		93.0127875
41	1154.630593	140.6608937	0.73334136	1	9	439	146	28.85374254	53.30445813	1		83.65980825
42	883.2466181	188.1054769	0.313681543	0	13	22	154	25.51184377	60.15517204	1		90
43	3946.722164	307.8081246	0.523463327	6	13	690	168	57.09100539	93.9407644	1		65.22485943
44	1772.320499	229.1364311	0.42419333	1	-9	466	168	42.75276922	66.28448486	1		96.34019175
45	2461.602497	226.3723855	0.603644007	1	-21	770	182	37.77116591	90.54823352	1		92.72631099
46	1689.073881	236.2521973	0.3802829	5	18	837	181	30.01071561	77.72221227	1		74.475889
47	333.8189386	72.93795017	0.788521843	1	0	354	159	19.64113789	22.8316547	1		0
48	6002.913632	447.0869955	0.377387824	3	-37	629	207	53.70589718	148.3974235	1		94.63546343
49	496.9823101	105.6007996	0.560036563	3	-6	882	165	18.77282173	38.29107961	1		116.5650512
50	2730.489074	279.7341125	0.438489751	4	11	43	185	50.0468937	79.03422202	1		70.01689348
51	1083.870968	147.2042068	0.628560383	1	1	571	166	37.94986602	42.28956161	1		45
52	2873.673257	330.9042469	0.329793862	0	-7	511	188	56.79558046	74.34873027	1		90
53	2769.614984	240.7873183	0.600291293	5	-20	805	194	41.78186232	94.23583984	1		104.0362435
54	340.4786681	75.96136416	0.741505301	0	3	418	175	18.5007083	25.74177157	1		90
55	4253.069719	299.8827887	0.594304864	1	-14	309	205	62.58678805	98.64717545	1		94.08561678
56	1207.908429	185.9676006	0.438903759	5	-9	243	193	30.15003081	58.67482831	1		119.0546041
57	1065.556712	190.8158062	0.367754283	3	-7	272	187	33.74055432	53.64527549	1		113.1985905
58	1455.983351	239.0922108	0.32006296	7	26	418	215	25.28282658	95.29079314	1		74.93151184
59	898.2310094	161.9322243	0.430458557	1	-12	392	196	25.09791959	56.32360643	1		94.76364169
60	6242.663892	514.5505707	0.296294567	18	14	532	239	80.89478031	138.1389692	1		37.87498365
61	1684.91155	203.6430642	0.510561103	6	7	733	209	41.79648615	65.29542	1		49.39870535
62	1168.782518	201.7645562	0.36078944	1	16	440	231	28.44009399	71.68346774	1		86.42366563
63	3465.556712	359.1616595	0.337600386	2	-21	350	256	54.43977602	109.9277619	1		95.44033203
64	1821.436004	214.8511825	0.495847679	6	1	223	225	43.04097822	59.40666445	1		9.462322208
65	4265.556712	408.8738032	0.32063211	13	-36	600	263	45.70320868	146.2663121	1		109.8552144
66	552.7575442	123.9784004	0.451910555	4	9	951	241	21.39850247	46.90142232	1		66.03751103
67	3768.574402	309.946001	0.492963635	6	4	762	247	62.5527265	80.83636868	1		33.69006753
68	2115.296566	331.2173316	0.242300896	16	-20	898	257	34.18962048	101.6022221	1		128.6598083
69	743.3922997	129.4527754	0.557449064	7	-12	371	245	19.79409126	55.06231493	1		120.2564372
70	377.9396462	110.4490053	0.389321778	2	-9	387	237	15.08891813	37.96233146	1		102.5288077
71	733.4027055	118.6874259	0.654248823	7	-7	282	242	20.63409867	47.60714131	1		135
72	687.6170656	144.1807928	0.41566331	5	-3	212	250	28.61224759	44.83365459	1		149.0362435
73	3507.180021	399.1236756	0.276664185	15	0	142	260	53.00210768	93.49421347	1		0
74	1781.477627	192.9536826	0.601290156	0	-5	52	261	46.74781061	59.93160125	1		90
75	472.0083247	100.2561088	0.590116603	0	9	181	255	15.61927549	41.09453017	1		90
76	1735.691988	209.3768075	0.497536991	8	-18	479	273	31.9527706	83.62612817	1		113.962489
77	2338.397503	277.7259204	0.380974031	5	0	270	281	54.66006864	67.93579102	1		0
78	981.4776275	152.235813	0.53217762	7	-7	414	270	26.50196937	52.70838091	1		135
79	1411.030177	228.9530306	0.338262125	9	-2	998	272	35.07808562	57.88584063	1		167.4711923
80	1800.62435	184.0131247	0.668244484	6	-12	319	285	36.2297378	70.88226318	1		116.5650512
81	3278.251821	335.1799996	0.366687397	2	-7	957	294	58.32426502	77.72355603	1		105.9453959
82	777.5234131	114.0985886	0.750520908	0	8	653	278	23.90437711	43.36276639	1		90
83	1108.844953	149.784852	0.621076217	3	-13	451	286	24.9261007	60.42603031	1		102.9946168
84	2355.046826	263.1275871	0.42744146	2	-27	98	307	33.42218707	103.0024079	1		94.2363948
85	690.1144641	142.5394017	0.426836088	9	-7	880	289	22.81603167	53.91663582	1		142.1250163
86	755.0468262	116.9923184	0.693216763	0	3	398	288	29.22723832	36.44299415	1		90
87	3881.789802	279.2376274	0.625596053	4	-15	765	311	54.65186827	95.11135963	1		104.9314172
88	1717.377732	171.1858668	0.736444256	0	-10	526	309	36.59993326	61.34911322	1		90
89	970.6555671	169.9872445	0.422126237	3	-23	44	316	19.37525472	76.5823758	1		97.43140797
90	4514.4641	389.2438638	0.374431621	13	-36	156	342	47.63465143	144.3553014	1		109.8552144
91	1560.874089	227.1819553	0.380040665	10	-7	659	320	38.8997404	69.27912066	1		145.0079798
92	4785.015609	425.534045	0.332066144	3	-15	290	343	72.649861	111.582681	1		101.3099325
93	462.0187305	93.58311146	0.662940399	1	-8	408	317	16.86205464	36.56116363	1		97.12501635
94	1008.949011	125.9328762	0.799467546	2	-4	492	320	30.83481573	43.04151474	1		116.5650512
95	7011.030177	428.0072575	0.480938378	9	-25	917	358	72.06804337	139.6217691	1		109.7988764
96	1167.117586	247.1472309	0.24011151	0	-8	1005	332	33.38191863	55.510185	1		90
97	3137.565036	293.1338235	0.458849999	1	9	362	341	54.23905403	77.77187717	1		83.65980825
98	651.8210198	130.9644824	0.477563541	0	-8	733	325	26.030143	46.4912513	1		90
99	3457.23205	414.7909471	0.252510741	6	-3	455	341	73.73925486	91.15415512	1		153.4349488
100	1166.28512	156.9543345	0.594932879	1	-4	711	338	36.32689691	46.26296013	1		104.0362435
101	4238.917794	370.4234942	0.388210976	10	-18	618	360	54.76267661	107.80744	1		119.0546041
102	2276.795005	220.5849258	0.588006508	11	-9	967	350	40.34859442	76.74939063	1		140.7105931
103	2981.061394	272.4886622	0.504526417	11	-10	244	360	52.6002847	89.8215017	1		137.726311
104	1372.736733	180.1801409	0.531353168	3	-11	402	359	33.46117573	63.07279033	1		105.2551187
105	2648.074922	269.5412161	0.458025614	7	-6	515	360	49.78898571	74.61030529	1		139.3987054
106	1829.760666	217.2484272	0.487181591	8	-16	81	368	33.50806698	79.2211225	1		116.5650512
107	1357.752341	173.0643748	0.569659139	8	-4	126	358	36.32502894	59.24597956	1		153.4349488
108	399.5837669	90.24661279	0.616532364	1	-7	335	357	15.78065072	36.31929213	1		98.13010235
109	1679.084287	184.4558936	0.620150773	3	-5	445	373	41.24090625	58.55914208	1		120.9637565
110	1366.909469	144.1807928	0.826294377	3	-3	797	366	37.48202416	47.24205263	1		135
111	2002.081165	295.0882993	0.288926625	4	-19	735	385	33.80862821	82.48056227	1		101.888658
112	2063.683663	238.3900736	0.456327513	7	-16	59	393	35.74761668	81.32253339	1		113.6293777
113	1753.173777	294.1490453	0.254624356	13	-13	771	388	33.58782861	80.23924797	1		135
114	554.4224766	103.1498386	0.654807412	1	-7	9	377	19.38350677	37.57496495	1		98.13010235
115	6067.845994	391.5651406	0.49732051	4	-30	201	435	62.77771981	140.3000961	1		97.59464337
116	2314.255983	287.0332792	0.352985409	8	-5	388	396	56.6619873	82.66622236	1		147.9946168
117	2934.443288	315.1072913	0.371380144	5	20	323	420	46.49891023	98.19666709	1		75.96375653
118	4042.455775	378.1654296	0.355215159	3	-5	484	422	68.39770902	82.52830259	1		120.9637565
119	4054.942768	339.7688369	0.441395098	10	-19	567	428	52.53614364	108.5272217	1		117.7585406
120	1578.355879	163.3142471	0.743646691	6	-3	593	403	37.75236807	56.06186405	1		153.4349488
121	1093.860562	146.3186692	0.642055165	1	-5	149	412	33.05062079	45.73254001	1		101.3099325
122	608.5327784	123.8487162	0.498552412	6	-10	113	410	18.76528463	50.80341462	1		120.9637565
123	596.8782518	161.672856	0.286960023	11	-8	527	416	18.86788645	54.19129402	1		143.9726266
124	2039.542144	231.8467605	0.476804652	2	10	442	435	43.79748437	68.98791405	1		78.69006753
125	503.6420395	108.6242136	0.536387375	1	11	86	425	16.57244898	42.86416331	1		84.80557109
126	2082.830385	260.1578894	0.386713887	13	7	273	431	42.10165208	78.28523205	1		28.30075577
127	2288.449532	264.8226946	0.410053764	3	-19	774	446	38.05746017	87.44182956	1		98.97262661
128	1645.78564	191.1288909	0.56614862	6	-9	110	441	37.04137494	66.47976291	1		123.6900675
129	2186.056191	201.9479567	0.673584769	2	-6	400	443	47.81031947	63.35255284	1		108.4349488
130	2044.536941	189.3040992	0.716943265	3	3	36	442	47.0591096	59.3637085	1		45
131	741.7273673	138.7064179	0.484463492	3	-13	642	445	21.7986273	56.43449845	1		102.9946168
132	770.8636837	137.0650267	0.515625207	2	7	735	437	26.95134809	45.82632249	1		74.0546041
133	2350.884495	241.2838034	0.507440137	3	-5	969	456	50.65599503	65.91082665	1		120.9637565
134	642.6638918	126.1162767	0.507751812	4	-5	611	438	23.17603819	39.7539471	1		128.6598083
135	1272.840791	154.8164581	0.667343898	6	-7	929	451	31.36516694	56.23952558	1		130.6012946
136	796.6701353	118.2446571	0.716020323	3	-5	299	467	26.4659537	41.41585319	1		120.9637565
137	2131.113424	231.8467605	0.498212207	5	-15	91	479	37.42530084	79.19105284	1		108.4349488
138	2846.201873	265.0060951	0.509288464	13	-9	550	480	48.7496899	89.09169843	1		145.3048465
139	1324.453694	172.4382054	0.559731378	3	0	41	477	41.25168339	50.61733615	1		0
140	1498.439126	237.0080508	0.335214481	7	-22	252	493	27.38091253	88.77156904	1		107.6501242
141	631.0093652	104.8449461	0.721357693	4	0	358	476	25.09652661	35.29787863	1		0
142	505.3069719	93.14034262	0.731963613	1	-7	389	482	18.5017235	35.36627985	1		98.13010235
143	730.0728408	131.5906517	0.529817112	7	-14	607	495	17.15373993	57.9232542	1		116.5650512
144	1015.608741	134.9271504	0.701031604	7	-8	761	492	24.93260291	52.4713627	1		131.1859252
145	482.830385	97.54577944	0.637657527	6	0	512	491	19.61619346	36.22452767	1		0
146	1821.436004	210.132661	0.518366182	1	0	224	505	51.40979398	54.39198648	1		0
147	947.346514	128.0707525	0.725803073	3	-10	314	501	25.11350078	49.38339233	1		106.6992442
148	5090.530697	539.8382856	0.219505578	21	-26	169	532	54.27293839	140.3892173	1		128.9275436
149	3207.492196	248.8960548	0.650638034	11	-13	376	515	46.93533621	91.97769657	1		130.2363583
150	1209.573361	168.0864849	0.537992829	13	-14	699	512	23.86320053	72.46688843	1		132.8789036
151	1292.819979	148.1434608	0.740257723	2	4	293	516	37.17463832	48.36758521	1		63.43494882
152	2862.851197	322.2230574	0.346493754	2	25	25	549	46.30193403	112.4114892	1		85.42607874
153	5233.71488	402.9566594	0.405044975	11	-16	780	549	65.18538444	114.308137	1		124.508523
154	2568.158169	250.4077618	0.514678538	9	-2	104	529	49.28779848	73.70470109	1		167.4711923
155	409.5733611	90.87278212	0.62326669	3	-3	873	521	20.26068288	30.50271803	1		135
156	933.194589	220.7683263	0.240607159	3	-8	55	545	37.88509	58.45060287	1		110.5560452
157	438.7096774	101.9512163	0.530398462	5	-9	337	529	15.01596758	42.51250728	1		119.0546041
158	1104.682622	179.9207726	0.428829616	7	-2	691	535	29.63322301	49.71260317	1		164.0546041
159	3745.265349	385.9610814	0.315940592	18	-29	244	571	42.0150117	129.7770346	1		121.8274466
160	1951.300728	185.8379164	0.710011553	8	-6	659	544	39.71476401	65.16779254	1		143.1301024
161	1471.800208	182.8145024	0.553397808	7	-10	448	553	31.44639292	64.77717246	1		124.9920202
162	4133.194589	381.6853288	0.356520726	14	-3	296	560	62.53132482	100.2888341	1		167.9052429
163	2295.109261	210.2623452	0.652364352	7	-11	357	573	41.06758856	74.98466246	1		122.4711923
164	2308.42872	269.9839849	0.397969992	1	12	410	585	48.09108611	78.70125555	1		85.23635831
165	3107.596254	341.9826811	0.333907541	14	-19	658	597	50.93603319	111.0407675	1		126.3843518
166	7458.064516	411.1413637	0.554438852	10	-19	898	607	75.95406317	130.0568316	1		117.7585406
167	2010.405827	195.588044	0.66040293	8	-13	939	578	35.73212408	76.60168063	1		121.6075022
168	1534.235172	254.0573451	0.298702108	20	-8	155	572	32.4809462	88.38181034	1		158.1985905
169	2740.478668	297.3558598	0.389478319	23	-6	734	577	40.15605557	101.3581602	1		165.379126
170	3152.549428	250.6671301	0.630488241	8	-3	586	586	55.77885289	78.82818407	1		159.4439548
171	930.6971904	156.6412498	0.476657014	1	-14	835	589	23.4133542	58.93465104	1		94.08561678
172	774.1935484	126.1162767	0.611669929	4	-7	527	583	24.085558	46.38846613	1		119.7448813
173	3201.664932	318.3678221	0.396942326	7	-7	493	598	54.04337729	79.59683818	1		135
174	3140.894901	362.368474	0.300581643	11	2	133	607	57.29853476	86.5062689	1		10.30484647
175	816.6493236	185.8916327	0.296979032	14	-22	444	613	14.62076987	82.84784132	1		122.4711923
176	859.1050989	160.2908331	0.420183301	4	10	189	614	26.64097694	53.42276789	1		68.19859051
177	408.7408949	115.0378426	0.388129362	1	-1	782	609	24.19314477	29.39634015	1		135
178	1117.169615	163.9404165	0.522344362	5	-3	364	614	32.39721729	49.01043307	1		149.0362435
179	770.8636837	129.3230912	0.579208993	11	-8	329	614	19.01668549	54.43315075	1		143.9726266
180	1163.787721	203.0168949	0.354829135	14	-17	85	623	26.20646815	82.27939729	1		129.4724598
181	1763.163371	219.569704	0.45957626	4	-2	625	624	45.21572482	57.16942572	1		153.4349488
182	3030.176899	358.5892065	0.296130691	1	-9	303	638	55.01898981	78.46896264	1		96.34019175
183	2703.850156	282.940927	0.424424983	7	-10	858	640	51.61512806	82.63994771	1		124.9920202
184	6137.773153	439.711861	0.398918646	12	15	379	658	75.92713879	126.1655746	1		51.34019175
185	3792.715921	395.7112091	0.304371142	20	-30	78	661	42.22703995	137.3480815	1		123.6900675
186	338.8137357	124.7342539	0.273652491	6	-18	957	633	11.20769378	58.59255883	1		108.4349488
187	980.6451613	132.9726745	0.696942495	7	-4	562	628	26.97343396	48.55931436	1		150.2551187
188	383.7669095	83.4439313	0.692608592	5	-6	592	629	14.89851429	34.49962493	1		129.8055711
189	996.4620187	163.184563	0.470232312	3	-3	790	639	37.26390716	48.3168522	1		135
190	345.4734651	77.03030232	0.731646594	2	1	267	627	18.87155717	25.0570974	1		26.56505118
191	1195.421436	154.5033735	0.629295999	0	-8	184	650	31.14915417	51.88366798	1		90
192	1466.805411	171.6823519	0.625361382	0	-1	523	644	42.96557027	45.88220904	1		90
193	341.3111342	75.20551066	0.758334808	1	4	153	648	16.02076254	28.19105333	1		75.96375653
194	374.6097815	80.36680099	0.728845731	3	1	135	647	19.78429487	26.73832555	1		18.43494882
195	1189.594173	164.4369016	0.552853575	11	-10	620	658	26.89215383	65.84994408	1		137.726311
196	3446.40999	401.3152682	0.268909062	9	-21	700	683	49.58442442	109.0433625	1		113.1985905
197	4333.818939	448.1336821	0.271184868	16	-27	766	685	56.63794241	137.7907636	1		120.650668
198	904.8907388	167.9030844	0.403356127	0	-2	235	666	42.96600834	47.86023048	1		90
199	2769.614984	268.4722779	0.482870161	11	-20	275	683	40.09849056	98.92318233	1		118.8107937
200	1244.536941	168.7886221	0.548948143	3	-16	134	686	26.0935728	68.86781262	1		100.6196553
201	2024.557752	187.3496234	0.724827038	4	-6	865	686	42.9161121	62.00310984	1		123.6900675
202	2583.975026	358.8485749	0.252159726	11	-13	988	687	41.19386981	84.95427285	1		130.2363583
203	2027.887617	201.1383869	0.629888706	8	-1	574	683	42.09726641	63.61837572	1		172.8749837
204	770.8636837	120.3288171	0.669033949	0	0	47	687	32.58194708	34.53154779	1		90
205	2458.272633	222.2800333	0.625228842	1	-14	74	714	42.37447923	78.45989596	1		94.08561678
206	3346.514048	401.3912361	0.261015768	2	-19	895	729	51.20425809	102.1664626	1		96.00900596
207	339.6462019	75.83167999	0.742224475	3	-4	158	693	16.27104482	28.87589978	1		126.8698976
208	1553.381894	231.5873921	0.363963873	5	-8	351	711	35.02691207	60.33516176	1		122.0053832
209	4703.433923	381.815013	0.405432827	8	-4	436	726	74.43175777	97.54096247	1		153.4349488
210	560.2497399	103.0201544	0.663356722	3	-9	631	711	18.62734887	41.42987159	1		108.4349488
211	4258.896982	351.9162092	0.43214397	9	-2	202	728	66.27361175	90.30090332	1		167.4711923
212	1223.725286	192.3275132	0.415729617	4	13	32	727	28.86240067	65.39157006	1		72.89727103
213	1272.008325	173.1940589	0.532885419	1	-5	154	731	37.72310072	50.95714938	1		101.3099325
214	671.8002081	127.4982995	0.519327371	5	-11	342	730	19.88616205	50.23155459	1		114.4439548
215	1143.808533	143.738024	0.69569656	3	-9	487	733	28.88094994	53.75060051	1		108.4349488
216	449.5317378	101.6381316	0.546835722	6	-5	108	733	16.31565217	38.27676342	1		140.1944289
217	388.7617066	91.62863562	0.581876616	2	0	565	732	22.00422964	28.14826965	1		0
218	944.8491155	176.7139581	0.380216199	21	-6	390	745	18.7658999	74.79004891	1		164.0546041
	1935.407498	217.7055266	0.505705821	5.376146789	-6.128440367	457.8669725	383.353211	37.22990189	69.45391572			102.6447788
	1454.806958	101.7580082	0.146610107	4.721338931	11.33982901	276.9819833	208.9871978	15.30482679	28.46537088			37.424649
